# Genetic, morphological, and niche variation in the widely hybridizing *Rhus integrifolia-Rhus ovata* species complex

**DOI:** 10.1101/2020.04.30.070813

**Authors:** Craig F. Barrett, Joshua Lambert, Mathilda V. Santee, Brandon T. Sinn, Samuel V. Skibicki, Heather M. Stephens, Hana Thixton

## Abstract

Hybridization and introgression are common processes among numerous plant species that present both challenges and opportunities for studies of species delimitation, phylogenetics, taxonomy, and adaptation. *Rhus integrifolia* and *R. ovata* are two ecologically important shrubs native to the southwestern USA and Mexico, and are known to hybridize frequently, but the morphological, genetic, and ecological implications of hybridization in these species are poorly studied on a broad geographic scale. Analyses were conducted using leaf morphology, genetic variation of plastid and nuclear loci, and species distribution models for both species and their putative hybrid introgressants across 19 localities in California and Arizona, USA. These analyses revealed evidence for morphological and genetic distinction among localities comprising putative parental species, but a high degree of morpho-genetic intermediacy among localities with putative hybrids. Comparison of morphological and genetic population structure among localities revealed evidence for putative local adaptation or widespread phenotypic plasticity. Multiple regression models identified a weak but statistically significant negative association between leaf area and precipitation. Finally, species distribution modeling inferred northward range shifts over time, with both species predicted to occupy more coastal regions in the future, possibly increasing the frequency of hybridization among them. These findings underscore the importance of integrative assessment of multiple data sources in the study of hybridizing species and highlight the *Rhus integrifolia-ovata* complex as a powerful model for investigating the adaptive implications of hybridization.
