## Supplementary data 8 for "Genetic, morphological, and niche variation in the widely hybridizing *Rhus integrifolia-Rhus ovata* species complex": presence

species	x	y	X01.1	X02	X03	X08	X09	X12	X14	X15	X18	X19
species	1	1	13.7374999721845	8.76018504301707	62.1779706238146	12.3351853688558	14.6648147900899	476	1	90.4189592120715	34	252
species	2	2	14.7430000305176	10.7173334757487	62.1510856267041	12.3726666768392	16.7659999529521	472	0	95.4250249511475	25	271
species	3	3	14.7194444338481	10.1577777862549	62.2158734794609	12.5933332443237	16.4644446372986	451	0	94.9489128686227	25	259
species	4	4	14.7666667103767	14.2900003194809	66.8631892745281	12.3280000686646	17.175333182017	419	0	96.2907779119345	8	233
species	5	5	13.4697917898496	9.25833324591319	62.5563069249204	12.2208336194356	14.0437501271566	459	2	88.5319074819568	32	206
species	6	6	13.6927777528763	10.1100000540415	62.9775752870033	12.3799999554952	14.3488887151082	443	2	90.1307448881935	28	234
species	7	7	14.0458333889643	10.0916669368744	61.5345523461638	12.6666666666667	14.8166666030884	416	1	92.1971024683254	25	225
species	8	8	14.9831250707308	11.0195833444595	60.2327623554521	12.3633336226145	17.3966665267944	454	0	95.7607164926919	9	247
species	9	9	14.3763332168261	12.7059997320175	60.0699699708907	11.0166664123535	17.7913330396016	521	0	95.7237231597763	11	283
species	10	10	15.3033333619436	10.4144444465637	54.9478235671702	12.2011111577352	18.3477778434753	476	0	96.6486630092176	9	257
species	11	11	14.5171666940053	10.4256666501363	62.4141921247439	12.4759997526805	16.191999912262	414	1	100.15947320937	18	237
species	12	12	15.8645832935969	11.4583334128062	53.9850798910222	12.8499995867411	19.0083335240682	422	0	102.665831064698	8	245
species	13	13	16.1566666165988	11.604666352272	54.9775721860001	13.0133330821991	19.4040001233419	427	0	102.400166567786	8	246
species	14	14	15.4309999346733	14.5179999272029	55.7783914604258	11.1579999923706	20.2946666081746	472	0	100.357322745023	9	265
species	15	15	15.5918333133062	11.408333381017	54.8055985269971	12.0819997787476	19.2759998639425	480	0	98.7291481925596	9	265
species	16	16	15.1186506549517	9.4611109495163	59.5038456618987	12.9507934252421	16.8746032714844	395	1	101.315749021305	16	229
species	17	17	14.8061666091283	10.472333351771	61.3565336155616	12.0993332068125	17.2486666043599	447	1	100.423377250842	10	268
species	18	18	15.7912878791491	10.8840907812119	53.3533859329907	12.7833333015442	18.930303255717	446	0	104.873934247383	8	262
species	19	19	15.3353260556857	10.1373188893	58.685712635493	12.8934783935547	17.4507244427999	392	1	102.216307555225	15	229
species	20	20	15.9595000942548	11.1769998470942	54.3522637494053	12.6739999453227	19.4186669985453	460	0	103.846650491542	8	267
species	21	21	15.3463542262713	9.99374981721242	57.8509392882285	12.7864581743876	17.6541668574015	397	1	102.307421211844	8	232
species	22	22	15.0988887349765	10.2922219832738	58.0170371629711	12.6333333651225	17.2899998029073	395	1	101.992106159724	8	229
species	23	23	14.5144999648134	17.6316666950782	53.4876429998099	8.65533319612344	21.8473334312439	471	1	89.1023452768046	14	245
species	24	24	15.8624999721845	10.8194444576899	55.3896488366019	12.9277778466543	18.8444444338481	424	1	105.127876619354	9	249
species	25	25	14.7444444100062	10.651388724645	59.1333191916862	12.165277560552	17.2083333333333	399	1	104.028392896637	8	234
species	26	26	14.8888890345891	6.71666677792867	56.6011284753964	12.7666665712992	16.7000006039937	363	1	102.682564688018	7	226
species	27	27	15.8181667923927	10.8383336464564	55.9946990254408	13.195333480835	18.4213333129883	361	1	105.15959384459	7	214
species	28	28	15.0040001372496	13.8140002290408	53.7677108680349	10.3293333053589	20.4586668014526	491	1	98.0400975881879	11	276
species	29	29	16.3449999094009	14.4913330872854	61.3519608700132	12.9786661465963	19.795999844869	398	0	106.482138081254	6	238
species	30	30	16.2753333250682	14.6073333422343	60.7121087987283	12.5040001074473	20.3380001386007	459	0	104.088629784171	8	269
species	31	31	16.0187499920527	10.5819445451101	61.3446060586091	13.3194446563721	18.4888885815938	342	0	102.294074709209	5	207
species	32	32	16.1831596295039	10.7218749523163	58.4696639004782	13.0972220102946	19.1277777353923	376	0	102.332718309309	6	226
species	33	33	16.6170000632604	13.3460001150767	57.3281810202815	12.9333333174388	20.5179999669393	397	0	103.350048925737	7	233
species	34	34	16.9679999550184	14.0726667642593	57.0945611968133	12.8266667524974	21.4999996821086	417	0	101.495229842645	8	240
species	35	35	16.1173246900241	10.6837723652522	60.4321728319653	13.3456144332886	18.7122805913289	331	0	102.124080980391	5	190
species	36	36	17.062500089407	15.1416668693225	54.2400998808348	12.0399998426437	22.7893335024516	425	0	98.0303816831244	10	237
species	37	37	15.9287877082825	7.82424227396647	55.3483400054865	13.5212121009827	18.277272383372	186	0	99.970777932541	4	109
species	38	38	15.9368422428767	8.53245647748311	56.4669716298606	13.4289474487305	18.3877194722493	199	0	98.8169481487903	4	115
species	39	39	16.9030000070731	14.0253334641457	49.246255932504	11.2339999278386	23.6739999453227	379	1	94.2450589719152	11	209
species	40	40	16.0493055582047	8.85972221692403	55.3732638557752	13.4222221374512	18.6277777353923	201	0	100.726831448167	4	118
species	41	41	15.8933332761129	8.4299996693929	56.8570115247723	13.3344442049662	18.3766663869222	228	1	96.8832474495134	6	129
species	42	42	16.4656665921211	11.8239997625351	53.4056011223894	12.4486665725708	20.8619996706645	429	1	98.6038363598191	9	244
species	43	43	15.687847216924	9.42499971389771	54.7832396408933	12.6430554389954	18.7562500635783	293	1	96.3946591972865	8	168
species	44	44	16.0805554389954	8.39126968383789	54.3375477652115	13.420635064443	18.6507935523987	236	1	96.9353496859143	6	137
species	45	45	16.3751666347186	14.2349998553594	49.4751831662674	10.8273331721624	23.0613333384196	410	1	96.1398463978555	11	231
species	46	46	16.1455554962158	9.07777786254883	54.6634559503535	13.3022222518921	18.9866663614909	299	0	100.327726744888	7	176
species	47	47	15.7740739981333	9.49259233474731	57.299353627524	13.0629628499349	18.4759256045024	288	0	99.6429991154786	7	168
species	48	48	16.2494049072266	8.79166666666667	51.5424333238229	13.2833333015442	19.1761910120646	298	0	100.46679434831	7	177
species	49	49	15.8881666461627	13.8483335574468	48.3598746766607	10.1853334108988	22.7733333905538	422	1	94.9715402550788	12	234
species	50	50	17.3562499284744	8.46130951245626	49.378209623351	14.3095237414042	20.4523809750875	314	0	101.451356084233	7	184
species	51	51	16.0743333498637	9.54733339945475	53.9275482623437	13.0920003255208	19.2066666285197	327	1	99.311665679836	9	190
species	52	52	16.1240000724792	9.42466672261556	53.9909891177176	13.0386667251587	19.206666469574	279	1	97.8715306434802	7	161
species	53	53	15.763666788737	9.97466691335042	56.4433425214614	12.8460003534953	18.8526666959127	322	1	99.6357196937091	8	188
species	54	54	16.4895832538605	8.04027764002482	50.887832550405	13.9236113230387	18.9458332061768	201	1	100.036962745521	5	119
species	55	55	15.7930000126362	13.6259998679161	47.9923906166202	10.0960003932317	22.7153334617615	416	1	94.4560130364849	12	229
species	56	56	17.7363332907359	9.95466661453247	52.2061395960548	14.4846666653951	21.1553335189819	314	0	102.165200432717	7	185
species	57	57	16.2229166030884	9.49027760823568	55.6070986751973	13.4444443384806	19.0083328882853	327	1	99.8036646154753	9	189
species	58	58	16.154861052831	10.2173609733582	54.1795537016655	12.9270833333333	19.613889058431	341	1	99.0402982293797	9	198
species	59	59	16.6329861481984	8.41736110051473	50.0784991691166	13.74027744929	19.6236112912496	328	0	101.818631194802	8	193
species	60	60	16.7150000929832	10.2893334627151	53.6014464739722	13.4240004221598	20.2320000330607	383	1	100.486877561647	10	221
species	61	61	16.1950755914052	10.565908908844	54.9527183486803	12.9189394315084	19.5537877082825	333	1	97.6746302302545	10	192
species	62	62	18.1396667758624	14.258000254631	54.678632220528	13.5966667334239	23.3586668968201	405	1	99.4529361354834	10	233
species	63	63	16.5756945411364	9.73333330949148	52.6838098087504	13.475000222524	19.8027776082357	360	1	99.5876466545451	10	207
species	64	64	16.0800594290098	9.61369025707245	53.5368605319062	13.0880951881409	19.1654760042826	325	1	96.7991042079726	10	185
species	65	65	17.2409998973211	9.64399965604146	51.9836116442715	14.2026662826538	20.39399989446	322	0	102.308743062192	7	190
species	66	66	17.5798332095146	10.6543330748876	53.2610152133005	14.2933333714803	21.0186664263407	337	0	101.528865952362	8	198
species	67	67	17.1357954541842	10.4018938938777	52.972605571012	13.9303027788798	20.4825760523478	346	1	100.475672545917	9	202
species	68	68	16.1675001382828	3.40166672070821	36.7350608707163	14.2466667493184	18.1333336830139	284	0	98.3866130419763	9	162
species	69	69	17.9235002001127	13.390333533287	55.8395893354316	13.8186668554942	22.4900002479553	421	1	100.400120010253	11	244
species	70	70	16.9605001211166	13.4636668364207	51.8072451896993	12.0313334465027	22.7146668434143	430	1	95.7905154297889	12	237
species	71	71	17.6014998356501	13.7569997310638	54.2639628489832	13.0713331699371	22.7746667861938	437	1	98.0420107405093	12	246
species	72	72	18.2476666371028	13.7199997107188	56.8916896756021	14.2353332837423	22.7073332468669	411	1	101.568243639523	11	238
species	73	73	17.6983332633972	14.2859999338786	55.2265333759245	13.2146665255229	22.879333337148	450	1	99.8780286217069	12	255
species	74	74	18.3080001870791	14.4586666027705	57.1669578524419	14.1386668682098	23.0353336334229	443	1	102.84459054021	11	255
species	75	75	18.0031665960948	14.978999932607	56.919746481689	13.6533332665761	23.020666440328	474	1	101.704311054039	14	270
species	76	76	17.7604999343554	10.4763333400091	50.0493647103351	14.4546667734782	21.3046663602193	326	0	103.472959670777	9	195
species	77	77	17.4363095760345	9.90833330154419	49.5416665077209	14.2452383041382	20.8071427345276	321	0	102.80323254917	9	194
species	78	78	16.4949999849002	13.4013336102168	51.7825871366163	11.5866668224335	22.2479998270671	454	1	93.6666954506704	15	239
species	79	79	17.7298334042231	13.9363334178925	56.9760155198603	13.6859998703003	22.3273336092631	441	1	101.244395463769	12	251
species	80	80	15.8401667873065	13.1383335192998	50.5398272552416	10.7293334007263	21.8040000597636	482	1	91.5656984545964	17	250
species	81	81	18.6189998984337	13.8759995698929	52.9456663245586	14.2746664683024	23.675333182017	398	1	101.517553354421	12	229
species	82	82	17.0708334048589	9.12857143084208	48.2264144121122	14.0321426391602	20.2595238685608	318	1	99.2170703424206	11	185
species	83	83	18.0638331770897	14.4743329286575	55.3300191631668	13.577999830246	23.2653333346049	421	1	99.4849221216959	12	235
species	84	84	17.6681667367617	14.0536665519079	56.4585656865612	13.5333333015442	22.4046670595805	437	1	99.944271364112	13	248
species	85	85	18.0454999605815	14.55366675059	55.2279385117729	13.5073335170746	23.3126665751139	419	1	98.4547367065449	12	234
species	86	86	17.1789930860202	9.25868062178294	48.4114031509882	14.0076389312744	20.4902777671814	318	0	99.6402243325145	11	183
species	87	87	16.6762820879618	7.32948716481527	44.0922424423298	13.72820520401	19.6871795654297	307	0	99.00128511545	10	178
species	88	88	17.8216666181882	14.3566664457321	57.3807612177323	13.6733331680298	22.5080002148946	422	1	99.7263519568192	12	239
species	89	89	16.1097222566605	9.37500007947286	53.8793149358582	13.2055555979411	19.0833330154419	313	1	97.8598750110101	12	178
species	90	90	16.4320000211398	11.115333199501	53.8012247098304	13.0366665522257	20.0579999287923	372	1	97.9096145107127	13	209
species	91	91	16.1516203284264	10.3671297629674	55.3733944896103	13.0601849555969	19.3601853052775	338	1	97.8176714403442	12	191
species	92	92	16.7868333657583	12.2883334159851	55.1442008755538	13.2180002530416	20.6199998855591	363	1	97.5880767679778	13	203
species	93	93	17.4171666502953	13.2309997479121	56.3021254444367	13.4719999631246	21.8393335342407	392	1	97.9693293940532	13	220
species	94	94	17.3248333136241	13.449666817983	55.4579700576201	13.2093334197998	21.9839998881022	392	1	98.230959314161	13	223
species	95	95	17.026500026385	13.6736667156219	56.2054708362269	12.8519999980927	21.6993333498637	412	1	97.1252541515993	14	231
species	96	96	17.6461667021116	15.2916665474574	54.5585346572942	12.846666653951	23.335333665212	423	1	96.6421430629707	14	234
species	97	97	16.548106054465	9.65530296166738	48.7194170154389	13.3060603141785	19.9242426554362	319	1	93.9609272543517	13	176
species	98	98	17.623666703701	15.2959999640783	54.3258954124692	12.7646667957306	23.3973336219788	414	1	96.0116071442692	14	229
species	99	99	16.8618332942327	10.792333205541	51.0517195701795	13.4826666514079	20.3993331591288	312	1	94.86109981382	12	173
species	100	100	16.8889998396238	14.3159998655319	56.7914970404335	12.5880000591278	21.6639995574951	412	1	96.2743297113898	15	228
species	101	101	16.7988333801428	15.3936668833097	53.9901329590238	11.7313333749771	22.7919998168945	392	2	91.947003027454	15	208
species	102	102	17.2100000580152	14.0273335377375	54.1512242381956	12.7280000845591	22.4486667315165	387	1	96.2758394135887	15	217
species	103	103	16.7053820689519	11.343402783076	52.9962352198864	13.2055555979411	20.3249999682109	323	1	92.9394684205557	13	175
species	104	104	16.8958331942558	13.7103331486384	55.0615797537416	13.0180000464121	21.0599996248881	331	1	93.9759432885779	13	181
species	105	105	16.7501666943232	12.8396667639414	55.1816516008081	13.1306666533152	20.5100002288818	316	1	91.7268932259791	13	170
species	106	106	16.4939236044884	10.978125055631	51.1105728971596	13.070833047231	19.9888892173767	307	1	91.5760559368315	12	166
species	107	107	17.5618331631025	15.4643330176671	53.8751873969239	12.4539999961853	23.6633327802022	353	2	91.0939896242671	16	188
species	108	108	16.3833332856496	10.7064814567566	53.3693359528293	12.8787037531535	19.8787035942078	341	1	89.8874894765579	14	193
species	109	109	17.0915001233419	14.05366675059	55.9907043983542	12.7653333346049	21.7906667391459	360	1	92.0961193745948	15	194
species	110	110	17.0226668119431	13.1453335285187	55.3161654699587	13.160666624705	21.0173336664836	323	1	91.4464524989298	13	173
species	111	111	18.0271665255229	15.6990000406901	55.7492921073276	13.2839998404185	23.5846662521362	360	1	96.0284068588471	14	201
species	112	112	14.9669998983542	13.380666633447	50.152424434453	9.85133306185404	20.8666666348775	544	2	89.4119920991187	25	284
species	113	113	17.0968332290649	12.9189999898275	53.8560959305952	13.0766664346059	21.2253333727519	323	1	90.6778646707915	13	172
species	114	114	17.0293333331744	13.5093331734339	55.7407694075746	12.7786663373311	21.5366668701172	363	1	91.013525468371	15	194
species	115	115	16.4758333365122	10.0561108589172	50.8055456435312	13.1544445355733	19.6566667556763	303	1	89.2396706675998	13	160
species	116	116	17.577833433946	15.8250002463659	53.6586173318409	12.4953335126241	23.4873334566752	351	1	95.0102846782073	15	197
species	117	117	16.593500037988	11.7530001401901	53.9326381062527	12.8253331184387	20.3893332481384	353	1	90.1942381589646	14	200
species	118	118	17.2783333857854	13.3773332436879	55.3331120874149	13.0033331712087	21.7273337046305	347	1	91.1015666559819	13	185
species	119	119	18.3346665302912	15.8080000082652	54.6082650063834	13.2860000928243	24.3773331642151	345	2	94.4784636713973	15	190
species	120	120	18.243000070254	15.7446669737498	55.1824842692516	13.2746666272481	24.1006665229797	348	1	95.0597897975986	14	192
species	121	121	17.3701667785645	16.5730002721151	53.6412462001237	11.9206666946411	23.6266667048136	386	2	93.0093851939293	18	213
species	122	122	16.4280700484912	9.88070142269135	49.7702363826091	13.1640350023905	19.5535087585449	289	1	87.7481304637381	12	151
species	123	123	16.6510000427564	11.3573334614436	53.1610807484418	13.1459998289744	20.0640001296997	310	1	88.8011178480382	13	163
species	124	124	16.9191666245461	12.8316665093104	55.1283134293704	13.0273332595825	20.8319999376933	332	1	89.880855958651	13	175
species	125	125	16.9821667075157	14.0956666866938	54.0643848360617	12.2253336111705	22.0306668281555	414	2	89.4136803029382	18	232
species	126	126	16.2916666666667	8.8833335240682	47.6318136810551	13.133333047231	19.2750000953674	282	1	85.8731631179349	13	146
species	127	127	15.1824999948343	14.2170001069705	51.6531032677774	10.0666668812434	21.0480000178019	512	2	89.7859325612568	24	270
species	128	128	16.504166662693	9.88769869009654	49.4856217263506	13.2484129269918	19.627777894338	286	1	85.8841109899466	13	147
species	129	129	18.3654999931653	15.7796665430069	55.0889097250364	13.5006667772929	24.1960002581278	328	1	94.6960834602548	14	182
species	130	130	16.6835000912348	11.8376669088999	54.1918431061187	13.2020002206167	20.0786670049032	303	1	86.9938166730987	13	157
species	131	131	17.537833293279	14.6796666781108	56.7747010691202	13.2486666043599	21.9153332710266	321	1	88.4052109832607	13	168
species	132	132	16.6883333325386	11.7233333985011	52.3456585820169	13.2726669311523	20.0759998957316	293	1	86.239084200789	12	151
species	133	133	17.1699999570847	13.2853332360586	53.6391056204673	13.3313329219818	21.0179998079936	294	1	88.2214288967512	12	154
species	134	134	16.857737938563	8.13928524653117	44.2352445294297	13.7000001271566	19.9380949338277	291	1	85.8115811056648	12	149
species	135	135	17.517666776975	14.3866666952769	56.4094518108385	13.3686668872833	21.7966666221619	304	1	87.9674393288645	13	160
species	136	136	17.8823332885901	15.7966664433479	53.8841147971029	12.7133330901464	24.0573333104451	349	2	92.4516862419661	17	189
species	137	137	17.1408333381017	11.0396665732066	50.5294159149192	13.6666665077209	20.6726667086283	303	1	87.2210043940312	12	157
species	138	138	17.2845001618067	13.7616668542226	54.0860977919214	13.2853336334229	21.4320001602173	306	1	88.3300302602035	13	161
species	139	139	16.3791667222977	4.34166646003723	40.9591160734963	13.9333333969116	18.6333333651225	303	1	89.0620864697261	9	174
species	140	140	16.3398809432983	8.79880936940511	51.1983907093806	13.3428572018941	19.2357144355774	299	1	87.1292565329884	12	153
species	141	141	17.2091667850812	14.0010002056758	55.2612870920252	12.8806665738424	21.8706668217977	318	1	88.5919575138638	14	168
species	142	142	16.5711666941643	9.22633326053619	49.2123609124254	13.4046665827433	19.7599999109904	309	1	88.567008575764	12	161
species	143	143	16.9611666003863	10.1216667890549	49.6257455928741	13.6573333740234	20.3426664670308	308	1	88.3272582244832	12	160
species	144	144	17.3269999424617	14.5293331940969	56.3676809822214	13.1526669661204	21.7419999440511	326	1	87.6313726608953	14	170
species	145	145	16.4585316975911	8.94166660308838	49.7153804929736	13.3706347147624	19.5190477371216	305	1	88.2840235922898	12	158
species	146	146	17.4218332370122	11.8616669178009	51.5545341478252	13.7633333206177	21.2599997520447	318	1	87.8288069133168	13	165
species	147	147	17.2716666460037	11.307333389918	51.3316390620061	13.7600000699361	20.9220000902812	317	1	88.1500889894976	12	165
species	148	148	17.2424999177456	16.0396666328112	53.2313388749381	11.7753333648046	23.6759998003642	370	2	88.4750567132118	21	194
species	149	149	16.590416431427	8.19416650136312	49.9339857024006	13.7799998919169	19.4116662343343	303	1	89.9758322071248	10	156
species	150	150	16.4634615381559	8.84358950455984	49.1310541046387	13.479487101237	19.4807693163554	296	1	88.6634428062083	11	154
species	151	151	16.2446429332097	8.68452413876851	50.4495174192992	13.3952380816142	19.1238094965617	302	1	89.830474565336	11	158
species	152	152	16.0999998648961	7.24666635195414	48.5701526682247	13.5200001398722	18.7399996121724	286	1	91.0496802026254	9	147
species	153	153	16.1145832935969	7.36249995231628	50.2559736793693	13.4416662851969	18.7666665712992	302	1	89.9486402173824	10	173
species	154	154	17.4754999478658	15.0969998041789	57.6397378191758	13.1253331502279	22.0999997456868	328	1	87.795696382226	14	172
species	155	155	16.6386904716492	7.83333333333333	47.0672377568488	13.8630952835083	19.5214287439982	275	1	92.5108135390034	9	144
species	156	156	16.7395000855128	9.12033327420553	49.5454871685438	13.6673331260681	19.9000002543132	307	1	90.5305549568394	11	161
species	157	157	16.7464996973674	10.1949996948242	49.0427152320615	13.4639999071757	20.199333190918	308	1	89.0767034128963	11	160
species	158	158	16.204166730245	4.84166685740153	43.2291727867871	13.766666730245	18.5666667620341	281	1	90.5827322621075	9	165
species	159	159	16.756439447403	7.643181959788	46.9037680566378	13.9651517868042	19.6181820233663	285	1	91.9761879419037	9	148
species	160	160	16.9413332343102	9.50733323891958	49.6518337141913	13.8406666119893	20.1560001373291	311	1	90.0387487140898	11	162
species	161	161	17.1414930025737	8.86770820617676	48.4133297741062	14.136110941569	20.2229166030884	299	1	91.9806277111161	9	156
species	162	162	17.281833310922	13.1743332942327	53.8431147995336	13.3313331604004	21.510666847229	329	1	88.4354864578902	13	172
species	163	163	16.6866666873296	9.69333322842916	49.8013427549014	13.5766666730245	19.9120000203451	304	1	89.9422741463704	11	160
species	164	164	17.1464286645253	7.86071443557739	45.7588384457324	14.2488098144531	20.1095236142476	271	1	92.449449235355	9	144
species	165	165	17.1906668146451	12.0506668488185	53.0025821129674	13.5513334274292	21.065333366394	337	1	89.4638787923214	12	175
species	166	166	16.7151666283607	9.90700010458628	48.8703662727577	13.5093332926432	20.0759998957316	303	1	89.1361228817546	11	157
species	167	167	16.9151667753855	11.0523336728414	51.4636513280938	13.5153333346049	20.4760001500448	316	1	89.0342612150502	12	163
species	168	168	17.5043331384659	13.6799997488658	55.673124959058	13.4826662540436	21.8566664059957	351	1	89.5298695611428	13	185
species	169	169	17.5209999084473	15.1466665267944	56.0987639233136	13.0493333339691	22.4226668675741	324	1	86.6694614458278	15	169
species	170	170	16.9748332897822	14.0503334204356	55.5964436788819	12.757333278656	21.5833334922791	361	1	88.5046357614522	15	188
species	171	171	17.2898333668709	11.4883334239324	51.767902738173	13.8546667098999	20.9286670684814	312	1	90.0873196002755	11	162
species	172	172	17.7400000492732	9.5140000184377	48.1867899558608	14.547333240509	21.0700000127157	289	1	91.8354068509175	9	150
species	173	173	17.5315000216166	11.7789999643962	52.3418041991361	14.0453333854675	21.2226665814718	316	1	90.8337527859481	11	164
species	174	174	17.1800001859665	13.6326668262482	55.4083351305492	13.0553336143494	21.6333336830139	362	1	89.221080975819	14	189
species	175	175	17.7628332972527	10.9196665684382	51.5175823881721	14.4086669286092	21.2793332735697	309	1	91.4325996505905	10	160
species	176	176	18.1944999694824	16.7909997304281	53.9487219053513	12.7553335825602	24.8259995778402	308	2	92.6503691794637	18	167
species	177	177	17.0840000708898	12.4086666901906	54.1863149421553	13.4179999828339	21.0113333066305	342	1	89.6806611340018	12	178
species	178	178	17.4554489453634	8.11730829874674	45.7412233637028	14.451282342275	20.5474359194438	267	1	93.0668158917299	8	141
species	179	179	17.7901665568352	12.4490000009537	53.8358424954297	14.0906666914622	21.7466662724813	323	1	91.3571171050408	11	169
species	180	180	18.0031669139862	10.5963336626689	50.9733216006492	14.6546669006348	21.5120002428691	295	1	91.8428155040501	9	152
species	181	181	17.6046666105588	12.1039999723434	53.2934144214061	13.9893333117167	21.4460000991821	325	1	90.4715874299811	11	169
species	182	182	17.2633332411448	7.09666713078817	44.9156142096103	14.3499997456868	20.243332862854	254	1	93.3663854212053	8	134
species	183	183	17.4913334449132	12.5873334407806	53.9673019404905	13.734666744868	21.5153333346049	334	1	89.8555373876717	12	174
species	184	184	17.5256667137146	14.0706666310628	55.4137801260581	13.3420001665751	22.1153330802917	360	1	89.427910877809	14	189
species	185	185	17.9608331521352	9.82966661453247	49.7150842556196	14.7033330599467	21.3333333333333	291	1	91.7383818365088	9	149
species	186	186	17.3793334563573	13.5053333441416	54.7483915315773	13.2446667353312	21.9053336779277	381	1	89.5076083531853	14	199
species	187	187	17.202499906222	7.80499990781148	46.4030892205002	14.2133332888285	20.3866670926412	253	1	92.3082848069173	8	132
species	188	188	17.9698334336281	11.8136668602626	53.1285621567376	14.4386669794718	21.7086666425069	319	1	90.4491376802078	11	163
species	189	189	17.210833410422	12.8196668227514	54.5517748207425	13.246000289917	21.4886665344238	375	1	89.353256559423	14	195
species	190	190	17.4381667375565	8.72966678937276	47.2998842338475	14.3453334172567	20.7306667963664	252	1	92.5269266552904	8	132
species	191	191	17.0396666725477	9.82599985599518	51.0919271685819	13.914000193278	20.3686668078105	275	1	92.5966717890467	8	143
species	192	192	18.1843332449595	11.2373331387838	52.5895433558016	14.7713335355123	21.7613331476847	290	1	91.787740655267	9	148
species	193	193	18.0450000166893	12.1846664349238	53.7053346541913	14.4440000851949	21.8506668408712	303	1	91.6465655140526	10	156
species	194	194	17.8541666666667	13.2403332392375	54.9665106097916	14.0093332926432	21.9180000623067	324	1	91.219322237869	11	168
species	195	195	17.4863332708677	13.057999809583	55.4526918967686	13.5866664250692	21.7039999961853	365	1	90.126223328823	13	191
species	196	196	17.8744048277537	9.24404764175415	47.4401256679819	14.6944444974264	21.1944444974263	253	1	93.112568882157	8	133
species	197	197	18.2320001125336	10.3413332303365	50.0258017693969	14.9180002212524	21.6753334999084	266	1	93.4688163410419	8	138
species	198	198	17.7534999847412	13.2743333180745	55.6156079315486	13.8606665929159	21.9066665967305	338	1	91.2966580843214	11	177
species	199	199	17.6664998928706	13.0036663214366	55.4102037735914	13.824666817983	21.8059999148051	345	1	90.5934650981832	12	180
species	200	200	18.1016664505005	11.4519996643066	52.8033903806857	14.6219997406006	21.7813334465027	301	1	90.8061800884844	10	153
species	201	201	17.8855001131694	12.749000231425	55.3822761855127	14.1586672465007	21.835999806722	318	1	91.0016058180159	11	164
species	202	202	18.1025000214577	12.0643334786097	53.9742913758229	14.4740001360575	21.9613332748413	312	1	91.0648372814715	10	159
species	203	203	18.2045001387596	12.0583335161209	53.6211927108119	14.6246670087179	21.9933333396912	301	1	90.8503149178488	10	152
species	204	204	17.6374999483426	13.9936666886012	56.2898919962522	13.6046667098999	22.0166665712992	347	1	90.2614813998031	13	182
species	205	205	17.7286666631699	13.9339999357859	56.2399081964032	13.674666484197	22.1673334439596	357	1	89.7072930929979	13	186
species	206	206	17.7103333274523	13.9626665512721	56.6666665053987	13.6953331629435	21.9533333778381	343	1	91.426333260424	11	179
species	207	207	18.0066668192546	11.0333334604899	51.1086427451732	14.6620003382365	21.5453333854675	264	1	92.8256472668725	8	137
species	208	208	18.0468333562215	13.9629999796549	54.6796662799772	13.9339999357859	22.3886669476827	315	1	90.9069484256799	11	164
species	209	209	17.8040000001589	14.6379999717077	56.5785388794723	13.49933330218	22.4580001831055	355	1	90.0703557424092	13	186
species	210	210	17.8665000398954	13.2836666504542	55.3947744121408	13.9013332525889	22.1173332532247	338	1	91.0739877409717	11	176
species	211	211	17.7765000462532	11.8036667903264	52.6291568855479	14.2826668421427	21.5033332506816	282	1	91.5249293454056	10	145
species	212	212	17.9546666542689	11.7499999205271	54.1574477637013	14.4679997762044	21.7006669044495	278	1	92.0518810537543	10	145
species	213	213	17.4441666603088	12.9203332265218	57.9595059047029	13.7419997056325	21.4173332850138	315	1	91.7114207123396	10	164
species	214	214	17.7544998526573	11.8456663688024	53.0054897441209	14.3159996668498	21.4406665166219	274	1	91.9399714900933	9	141
species	215	215	18.041833281517	12.635000149409	54.2554131264079	14.4153332710266	21.8766665458679	285	1	91.0844141454906	10	145
species	216	216	18.3368332584699	13.5163330634435	53.9617260444232	14.2119998931885	22.7693333625793	312	1	90.5016433541773	11	161
species	217	217	17.7306667367617	13.0893333355586	54.9694825490525	13.9086666901906	21.7673335075378	299	1	90.9893989935686	10	153
species	218	218	17.7956666151683	15.0626664161682	56.9778557523269	13.2726662953695	22.6426666577657	375	2	89.7047252861464	15	195
species	219	219	17.1769999066989	12.2259997924169	56.8862845539536	13.7086664835612	20.9359997113546	288	1	90.6541880895848	10	152
species	220	220	18.0221665501595	13.278333067894	55.5671791043156	14.135999917984	22.160666624705	311	1	90.6636957953171	11	160
species	221	221	17.7624998688698	13.6476664940516	56.4793359707641	13.891999801	21.8886666297913	282	1	91.425589667784	10	147
species	222	222	17.1351666053136	15.3343331813812	55.6317401101227	12.3293333053589	22.460000038147	428	2	87.2598130940992	20	220
species	223	223	17.4913333654404	13.9253332614899	56.7732104536747	13.2373335361481	22.0793333053589	346	2	89.7813731341465	13	180
species	224	224	17.6838333408038	14.2696668704351	57.3631890658124	13.4313335418701	22.2166665395101	335	2	89.5920371853232	13	173
species	225	225	13.9391665042688	14.6716665464143	49.4128600984006	8.11133326341709	17.6046663125356	599	3	82.2853739850394	41	293
species	226	226	16.7158335049947	12.8723332087199	57.2612686734794	13.0493334929148	20.8266669909159	291	1	89.9173250503905	10	154
species	227	227	17.3131667971611	14.8216666777929	56.59716776191	12.8746668497721	22.2560002009074	380	2	89.1282735935219	15	197
species	228	228	17.563499947389	14.9029998381933	56.5621692331955	13.1399998664856	22.3933331171672	340	2	88.711824203816	14	177
species	229	229	17.7188332378864	17.0296666820844	55.0124924325115	12.3213333288829	23.8273331324259	397	2	85.6809423683182	21	202
species	230	230	15.720833102862	6.17499979337056	46.7802987611001	13.1583329836528	18.4499996503194	268	1	89.8855177877823	7	155
species	231	231	16.6741665999095	14.9596664110819	55.0068645429891	11.7973333199819	22.2486666043599	447	2	85.0532040011669	24	225
species	232	232	17.3630000551542	15.6480001211166	55.301104913767	12.4219999313354	23.0426667531331	422	2	86.2424099152478	20	215
species	233	233	16.2891664703687	9.79833312829336	52.341526374348	13.1799998283386	19.7799997329712	259	1	89.9480426681698	8	136
species	234	234	15.5495369036992	9.07314801216125	53.8643357066991	12.7462960879008	18.7111110687256	262	1	92.4121240860783	7	154
species	235	235	15.7034089763959	9.74318166573842	54.320830187781	12.7666665712992	19.0212121009827	258	1	93.3718054426891	7	140
species	236	236	15.7013890147209	9.74166675408681	54.5751627221237	12.7555558681488	19.0333334604899	260	1	92.4909558334127	7	139
species	237	237	16.8554167151451	10.519166747729	49.8775079838191	13.439999739329	20.7450003623962	253	1	89.893731018734	8	132
species	238	238	16.6391668319702	14.2563333511353	53.1952737929132	11.6673334439596	19.8906669616699	357	1	83.6281806419335	24	181
species	239	239	16.9049999515216	12.1258333921432	51.2395221763423	13.3541667461395	21	232	1	93.720662507949	7	127
species	240	240	17.2182539105415	11.1396824916204	50.2326236521079	13.6539681752523	21.2999998728434	252	1	90.3287259834386	8	130
species	241	241	16.6650001506011	15.1633335153262	52.6504623744667	11.3566667636236	20.366666952769	379	2	81.4570431360213	26	189
species	242	242	15.8434524536133	11.73690478007	58.475684361325	12.7047622203827	19.2499998410543	259	1	94.2258904954618	9	144
species	243	243	16.484666466713	13.6466662883759	58.9336101635756	12.9326663812002	18.3006664911906	261	1	93.3601577001098	11	146
species	244	244	15.7344697713852	11.9530305067698	58.9875868182222	12.714394013087	18.9681819279989	266	1	92.5582658333201	11	146
species	245	245	16.1005000074704	13.2623334328334	58.1171499132025	12.9893333117167	19.4826664924622	264	1	92.7145009720521	11	146
species	246	246	19.9159999700884	18.7480003014207	46.9639261719319	29.4840005238851	23.0519994099935	117	0	49.7201964991932	32	38
species	247	247	15.7444999814034	10.5469996531804	56.0414429169975	13.1213334401449	16.8866664568583	196	1	92.4496286384936	10	108
species	248	248	15.7380207578341	9.45937502384186	54.520890812019	13.2479165395101	16.7624998092651	199	1	92.0061790499113	9	109
species	249	249	16.2755000193914	13.0263334115346	55.8016330623869	13.3160000642141	17.9139998753866	191	0	92.5941614889723	10	105
species	250	250	16.5194999774297	12.7009998162587	57.7108306093802	13.4846663475037	18.0279998779297	182	0	90.7109987783999	12	104
species	251	251	16.3631946047147	11.9226853450139	58.0807381184935	13.5222222805023	17.7018523216248	180	0	91.8558653543692	12	104
species	252	252	16.6414999961853	12.6683333714803	59.1756977578244	13.2493332227071	18.1400000254313	179	0	87.9768117750575	15	102
species	253	253	16.0528331796328	11.5189998547236	59.8078905391184	13.0986664295197	17.2219998041789	185	0	89.8426316285819	12	106
species	254	254	16.8480000098546	14.1613334814707	55.2227956453806	12.1160000960032	16.9699998696645	202	0	69.2093778750416	38	98
species	255	255	16.0798334678014	11.3823335170746	60.2877815710072	13.242666721344	17.1640000343323	188	0	89.0066391803545	12	107
species	256	256	15.5759999851386	15.5740001797676	53.792485134774	10.260666569074	15.9620002905528	249	1	62.3701042702091	68	109
species	257	257	17.0330000122388	12.7159998814265	61.3114741051178	13.9433332284292	18.2433336575826	179	0	89.9931177817051	11	104
species	258	258	16.7328332066536	12.9403334061305	59.002069461456	13.136666615804	18.3906666437785	182	0	82.6450901137646	19	100
species	259	259	16.4429999192556	12.9486664136251	59.8035596178085	13.0033332506816	17.9699999491374	184	0	84.1630097763118	17	102
species	260	260	17.254666686058	14.3046667575836	59.6425381517928	13.5133333206177	18.9446665445964	170	0	81.1348734008304	19	94
species	261	261	16.6671666602294	14.9676667253176	55.0120061180081	11.7213331460953	16.7113331158956	182	0	65.8767946616961	38	87
species	262	262	17.3454999725024	14.360333164533	58.6519086888902	13.3233335018158	19.3119996388753	167	0	78.2043092495961	22	90
species	263	263	17.4381665388743	14.59033314387	59.0606113493603	13.4206664562225	19.3680000305176	165	0	80.7437160055706	19	91
species	264	264	8.85299987175191	16.439999847052	52.6788003133374	3.14066656430562	9.54733308466772	404	1	71.3331703640769	110	178
species	265	265	9.16016662120819	13.9756664435069	49.2864541538332	3.48333326975505	9.72200012207031	414	1	70.1659859606671	117	187
species	266	266	16.3998334209124	12.8783331314723	44.1462141190051	24.2306664784749	17.9400001366933	194	1	62.1386804330494	74	73
species	267	267	18.6986665725708	10.8879998524984	62.5747097381782	16.5413333574931	19.1239997545878	108	0	74.1006686265994	20	54
species	268	268	19.7048913240433	11.4510867595673	65.6959315179358	17.6659420331319	20.0275362332662	87	0	77.3766383927497	14	44
species	269	269	18.2466268539429	10.285317103068	63.7896243491641	16.246031443278	18.5039683977763	109	0	76.8728327552627	18	55
species	270	270	18.2410000165304	10.6733331680298	61.581659960078	15.9793334007263	18.7426665623983	117	0	73.0449328863051	13	58
species	271	271	19.4711668093999	12.2263335386912	64.6348768343794	16.9060002962748	20.1453332901001	89	0	75.7315429392966	9	45
species	272	272	19.1566287676493	12.081439336141	64.2008815159784	16.7181816101074	19.7719696362813	97	0	75.7604476173006	11	49
species	273	273	19.0113888581594	11.5949997901917	61.2627657021304	16.2444443702698	19.9533332188924	96	0	77.8498944161523	10	48
species	274	274	18.3783332506816	13.3326663970947	64.409014037164	15.7086663246155	19.0779999097188	118	0	90.1710764221583	9	60
species	275	275	18.6935000022252	13.489000082016	64.1478007825771	15.9333333969116	17.6233331362406	117	0	91.5850770785178	9	60
species	276	276	18.8634999990463	13.8450001875559	63.346447736401	15.9206666946411	17.8239997227987	117	0	91.5850770785178	9	60
species	277	277	19.4416666428248	6.800000111262	37.3626364077347	19.8666664759318	17.9833331108093	90	0	66.2670206402553	23	26
species	278	278	20.1298334399859	16.6136670509974	57.0210965469425	25.068666934967	20.4013333320618	163	0	76.4395064394874	77	55
