## Supplementary data 8 for "Genetic, morphological, and niche variation in the widely hybridizing *Rhus integrifolia-Rhus ovata* species complex": species_omission.csv

Raw value	Corresponding cumulative value	Corresponding Cloglog value	Fractional area	Training omission	Test omission
4.27298E-9	0.000000427	0.000001837	1	0	0
4.99699E-9	0.000001424	0.000002148	0.99980541	0	0
5.56436E-9	0.000002519	0.000002392	0.999610819	0	0
7.50916E-9	0.000010617	0.000003228	0.998443277	0	0
1.0143E-8	0.000025292	0.00000436	0.996886554	0	0
1.09781E-8	0.00005078	0.000004719	0.994551469	0	0
1.1729E-8	0.000101003	0.000005042	0.990270481	0	0
1.28717E-8	0.000250413	0.000005533	0.978497762	0	0
1.40238E-8	0.000500426	0.000006028	0.960400856	0	0
1.67741E-8	0.001000355	0.000007211	0.928390737	0	0
2.86204E-8	0.002500943	0.000012303	0.861646235	0	0
5.01812E-8	0.005000423	0.000021572	0.79879354	0	0
7.66079E-8	0.010000663	0.000032931	0.721930337	0	0
1.41492E-7	0.025002268	0.000060822	0.582603619	0	0
2.63683E-7	0.050001051	0.000113345	0.458260362	0	0
5.89304E-7	0.100055702	0.000253297	0.335668418	0	0
1.58671E-6	0.200052659	0.000681858	0.237302977	0	0
2.70911E-6	0.300193841	0.00116391	0.191379646	0	0
3.83832E-6	0.40029949	0.001648647	0.161120841	0	0
5.1083E-6	0.500002997	0.002193534	0.139034832	0	0
6.55269E-6	0.600619964	0.002812893	0.122202763	0	0
8.13637E-6	0.700099028	0.003491536	0.108970617	0	0
9.06634E-6	0.750000039	0.003889835	0.103327496	0	0
1.01474E-5	0.800687527	0.004352623	0.09817085	0	0
1.22341E-5	0.900778902	0.005245346	0.089414283	0	0
1.4796E-5	1.001210766	0.006340274	0.082117143	0	0
2.00111E-5	1.101810769	0.008565452	0.076376727	0	0
2.62998E-5	1.201578768	0.011242028	0.072193034	0	0
3.28433E-5	1.300777647	0.014019426	0.068884997	0.003597122	0
3.85343E-5	1.400809172	0.016428583	0.066160732	0.007194245	0
4.71501E-5	1.503109588	0.020064761	0.063825647	0.010791367	0
6.29086E-5	1.755198539	0.02668061	0.059350068	0.010791367	0
8.62857E-5	2.0010708	0.036412817	0.056139327	0.010791367	0
1.04146E-4	2.250076441	0.043782666	0.053609652	0.010791367	0
1.26365E-4	2.50353832	0.052872409	0.051469157	0.017985612	0
1.44928E-4	2.763815985	0.060400298	0.049620549	0.021582734	0
1.57374E-4	3.004689678	0.065414168	0.048063826	0.021582734	0
1.75672E-4	3.252779304	0.072736575	0.046604398	0.021582734	0
1.96381E-4	3.515891199	0.080954843	0.045242265	0.021582734	0
2.20131E-4	3.764347092	0.090290148	0.044074723	0.021582734	0
2.37248E-4	4.017339918	0.096959201	0.043004476	0.021582734	0
2.55657E-4	4.266697834	0.104077277	0.042031524	0.021582734	0
2.7205E-4	4.504143392	0.11036886	0.041155867	0.025179856	0
2.84413E-4	4.754475847	0.115084355	0.04028021	0.028776978	0
3.09401E-4	5.021269346	0.124538936	0.039404553	0.032374101	0
3.32833E-4	5.2792781	0.133313313	0.038626192	0.032374101	0
3.50887E-4	5.518810223	0.140013338	0.037945126	0.032374101	0
3.65984E-4	5.772084467	0.14557658	0.037264059	0.032374101	0
4.08394E-4	6.001958821	0.161012628	0.036680288	0.032374101	0
4.31462E-4	6.253713031	0.169291084	0.036096517	0.032374101	0
4.50472E-4	6.520176482	0.176051973	0.035512746	0.032374101	0
4.78515E-4	6.75729968	0.185925236	0.03502627	0.032374101	0
4.96645E-4	7.001432501	0.192245156	0.034539794	0.032374101	0
5.2252E-4	7.257606257	0.201180197	0.034053318	0.032374101	0
5.346E-4	7.521712954	0.205317487	0.033566842	0.032374101	0
5.99492E-4	7.803551373	0.2271795	0.033080366	0.035971223	0
6.32506E-4	8.052101723	0.238069657	0.032691185	0.035971223	0
6.56918E-4	8.312537609	0.246023796	0.032302004	0.039568345	0
6.76808E-4	8.514514122	0.252443147	0.032010119	0.043165468	0
7.11325E-4	8.794864715	0.263453559	0.031620938	0.04676259	0
7.56855E-4	9.016550443	0.277729236	0.031329052	0.04676259	0
7.93163E-4	9.250254216	0.288915003	0.031037167	0.050359712	0
8.45368E-4	9.500636802	0.304695268	0.030745281	0.053956835	0
8.72206E-4	9.758080731	0.312670907	0.030453396	0.057553957	0
9.8911E-4	10.044568188	0.346358574	0.03016151	0.061151079	0
1.01574E-3	10.346493694	0.35379832	0.029869624	0.064748201	0
1.02513E-3	10.551018081	0.356401728	0.029675034	0.068345324	0
1.05492E-3	10.761907428	0.364590106	0.029480444	0.075539568	0
1.06676E-3	11.079957013	0.367816397	0.029188558	0.079136691	0
1.08892E-3	11.297153078	0.373811279	0.028993968	0.082733813	0
1.163E-3	11.524106047	0.393438949	0.028799377	0.086330935	0
1.21495E-3	11.763911312	0.406832617	0.028604787	0.086330935	0
1.24122E-3	12.010486446	0.413495547	0.028410197	0.09352518	0
1.25269E-3	12.260638582	0.416379604	0.028215606	0.097122302	0
1.27208E-3	12.513711912	0.421223123	0.028021016	0.104316547	0
1.2814E-3	12.769320931	0.423537853	0.027826425	0.107913669	0
1.31131E-3	13.03043103	0.430902362	0.027631835	0.111510791	0
1.3184E-3	13.293431623	0.4326337	0.027437245	0.115107914	0
1.34438E-3	13.560846749	0.438934169	0.027242654	0.118705036	0
1.37734E-3	13.834267327	0.44682875	0.027048064	0.122302158	0
1.43539E-3	14.118142205	0.460461945	0.026853473	0.125899281	0
1.50873E-3	14.269014848	0.477206156	0.026756178	0.125899281	0
1.59072E-3	14.581416283	0.495312772	0.026561588	0.129496403	0
1.60849E-3	14.903094394	0.499153084	0.026366997	0.136690647	0
1.62308E-3	15.065402617	0.502284723	0.026269702	0.136690647	0
1.67456E-3	15.39588372	0.513178261	0.026075112	0.14028777	0
1.72766E-3	15.568649662	0.524164236	0.025977817	0.143884892	0
1.75495E-3	15.917003374	0.529713016	0.025783226	0.147482014	0
1.78365E-3	16.095368045	0.535479791	0.025685931	0.147482014	0
1.78727E-3	16.274094963	0.536202587	0.025588636	0.147482014	0
1.81345E-3	16.636641689	0.541394069	0.025394046	0.151079137	0
1.82726E-3	16.819367796	0.544107873	0.02529675	0.151079137	0
1.83306E-3	17.002673872	0.545243069	0.025199455	0.151079137	0
1.86111E-3	17.372836812	0.550693607	0.025004865	0.151079137	0
1.87459E-3	17.560296028	0.553289993	0.02490757	0.154676259	0
1.88454E-3	17.936221343	0.555195651	0.024712979	0.158273381	0
1.90857E-3	18.127078656	0.559767954	0.024615684	0.158273381	0
1.93094E-3	18.320172722	0.563980633	0.024518389	0.161870504	0
1.94139E-3	18.514311576	0.565934542	0.024421094	0.165467626	0
1.98245E-3	18.908913581	0.57352856	0.024226503	0.169064748	0
1.98419E-3	19.107332952	0.573848741	0.024129208	0.172661871	0
1.98951E-3	19.306283956	0.574821542	0.024031913	0.176258993	0
2.02203E-3	19.508487413	0.580724842	0.023934618	0.179856115	0
2.03645E-3	19.915577633	0.583314604	0.023740027	0.183453237	0
2.09175E-3	20.124752619	0.593103706	0.023642732	0.18705036	0
2.11252E-3	20.336004793	0.596720861	0.023545437	0.190647482	0
2.14213E-3	20.55021804	0.601821667	0.023448142	0.194244604	0
2.14425E-3	20.764642859	0.602183646	0.023350846	0.197841727	0
2.19097E-3	21.201838355	0.610093248	0.023156256	0.205035971	0
2.21348E-3	21.423186525	0.613848983	0.023058961	0.205035971	0
2.23373E-3	21.646559518	0.61719556	0.022961666	0.208633094	0
2.24172E-3	21.870731807	0.618508617	0.022864371	0.208633094	0
2.25562E-3	22.096293344	0.620780121	0.022767075	0.208633094	0
2.28174E-3	22.324467167	0.625014801	0.02266978	0.212230216	0
2.3024E-3	22.554706804	0.628330107	0.022572485	0.215827338	0
2.30492E-3	22.785198814	0.628733111	0.02247519	0.21942446	0
2.31228E-3	23.016426778	0.629905832	0.022377895	0.223021583	0
2.33601E-3	23.25002799	0.633662363	0.022280599	0.226618705	0
2.37906E-3	23.725158839	0.640379752	0.022086009	0.23381295	0
2.38365E-3	23.963523601	0.641087737	0.021988714	0.237410072	0
2.39742E-3	24.203265187	0.643205744	0.021891419	0.241007194	0
2.45707E-3	24.44897205	0.652238848	0.021794123	0.244604317	0
2.4642E-3	24.695391981	0.653303216	0.021696828	0.248201439	0
2.46429E-3	24.941821201	0.653317059	0.021599533	0.251798561	0
2.52469E-3	25.194290552	0.662202886	0.021502238	0.251798561	0
2.54086E-3	25.448376646	0.664542443	0.021404943	0.255395683	0
2.5493E-3	25.703306637	0.665757186	0.021307647	0.255395683	0
2.54962E-3	25.958268172	0.665802508	0.021210352	0.258992806	0
2.5568E-3	26.213948161	0.666833075	0.021113057	0.262589928	0
2.59086E-3	26.473034359	0.671675941	0.021015762	0.26618705	0
2.60592E-3	26.733626798	0.673794972	0.020918467	0.269784173	0
2.60864E-3	26.994491053	0.674175911	0.020821171	0.273381295	0
2.63616E-3	27.258107509	0.678008056	0.020723876	0.276978417	0
2.63929E-3	27.522036148	0.678439882	0.020626581	0.28057554	0
2.6476E-3	27.786796477	0.679587487	0.020529286	0.28057554	0
2.65483E-3	28.052279664	0.680581594	0.020431991	0.284172662	0
2.65493E-3	28.317772873	0.680595354	0.020334695	0.287769784	0
2.67207E-3	28.584979674	0.682939556	0.0202374	0.291366906	0
2.67825E-3	28.852804254	0.683780456	0.020140105	0.294964029	0
2.68653E-3	29.121457038	0.684904279	0.02004281	0.298561151	0
2.68822E-3	29.390278542	0.685132733	0.019945515	0.302158273	0
2.69316E-3	29.659594345	0.685801077	0.019848219	0.302158273	0
2.6932E-3	29.928914433	0.685806866	0.019750924	0.305755396	0
2.70256E-3	30.199170298	0.687068231	0.019653629	0.305755396	0
2.70745E-3	30.469915137	0.687725319	0.019556334	0.309352518	0
2.71035E-3	30.74095053	0.688115116	0.019459039	0.31294964	0
2.7237E-3	31.013320876	0.689899794	0.019361744	0.316546763	0
2.72849E-3	31.28616948	0.69053668	0.019264448	0.320143885	0
2.74037E-3	31.560206175	0.692113186	0.019167153	0.323741007	0
2.74809E-3	31.835015123	0.693133598	0.019069858	0.327338129	0
2.75339E-3	32.110353655	0.693831404	0.018972563	0.330935252	0
2.75689E-3	32.386042898	0.694292645	0.018875268	0.334532374	0
2.76698E-3	32.662741146	0.695615776	0.018777972	0.338129496	0
2.76779E-3	32.939519974	0.695721195	0.018680677	0.341726619	0
2.77314E-3	33.216834357	0.696420908	0.018583382	0.345323741	0
2.77436E-3	33.494270354	0.696579577	0.018486087	0.348920863	0
2.80175E-3	33.774445341	0.700131193	0.018388792	0.352517986	0
2.80417E-3	34.054862436	0.700443125	0.018291496	0.352517986	0
2.80863E-3	34.335725452	0.701016799	0.018194201	0.356115108	0
2.8211E-3	34.617835538	0.702615324	0.018096906	0.35971223	0
2.82428E-3	34.900263966	0.703022011	0.017999611	0.363309353	0
2.83138E-3	35.18340162	0.703926059	0.017902316	0.366906475	0
2.83307E-3	35.466708369	0.7041412	0.01780502	0.370503597	0
2.83759E-3	35.750467593	0.704716111	0.017707725	0.370503597	0
2.84612E-3	36.035079496	0.705796487	0.01761043	0.374100719	0
2.85323E-3	36.320402773	0.706694798	0.017513135	0.377697842	0
2.85758E-3	36.606160765	0.707242399	0.01741584	0.381294964	0
2.88353E-3	36.894513476	0.710489709	0.017318544	0.384892086	0
2.89541E-3	37.184054581	0.711964943	0.017221249	0.388489209	0
2.89739E-3	37.473793422	0.712209674	0.017123954	0.392086331	0
2.89985E-3	37.763778855	0.712514584	0.017026659	0.395683453	0
2.90249E-3	38.054027554	0.712839753	0.016929364	0.399280576	0
2.91035E-3	38.345062978	0.713809276	0.016832068	0.402877698	0
2.91285E-3	38.636347586	0.714115675	0.016734773	0.40647482	0
2.92492E-3	38.928839297	0.715595307	0.016637478	0.40647482	0
2.93411E-3	39.222250205	0.716716893	0.016540183	0.410071942	0
2.93747E-3	39.515997647	0.717126418	0.016442888	0.413669065	0
2.93771E-3	39.809768222	0.717154547	0.016345593	0.417266187	0
2.9414E-3	40.103908707	0.717603959	0.016248297	0.420863309	0
2.95507E-3	40.39941555	0.719257799	0.016151002	0.424460432	0
2.96591E-3	40.696006751	0.720563409	0.016053707	0.428057554	0
2.96873E-3	40.992879676	0.720901622	0.015956412	0.431654676	0
2.97013E-3	41.289892641	0.721069587	0.015859117	0.431654676	0
2.97908E-3	41.587800358	0.72214039	0.015761821	0.435251799	0
2.98005E-3	41.885805759	0.722257043	0.015664526	0.438848921	0
2.98973E-3	42.184778714	0.723409861	0.015567231	0.438848921	0
2.99753E-3	42.484532083	0.724336219	0.015469936	0.438848921	0
3.00446E-3	42.784978369	0.725156115	0.015372641	0.442446043	0
3.01274E-3	43.086252576	0.726132559	0.015275345	0.446043165	0
3.0258E-3	43.388832732	0.72766574	0.01517805	0.449640288	0
3.03716E-3	43.692548879	0.728992407	0.015080755	0.45323741	0
3.04678E-3	43.997227289	0.73011113	0.01498346	0.456834532	0
3.04973E-3	44.302200412	0.730452837	0.014886165	0.456834532	0
3.06394E-3	44.60859404	0.732093794	0.014788869	0.460431655	0
3.06555E-3	44.915148791	0.732279292	0.014691574	0.464028777	0
3.06842E-3	45.221990838	0.732609728	0.014594279	0.467625899	0
3.07148E-3	45.529139067	0.732961437	0.014496984	0.471223022	0
3.0736E-3	45.836498762	0.733204078	0.014399689	0.474820144	0
3.07451E-3	46.143949491	0.733308463	0.014302393	0.478417266	0
3.07529E-3	46.451478211	0.733397861	0.014205098	0.482014388	0
3.07561E-3	46.759039302	0.733434958	0.014107803	0.485611511	0
3.09611E-3	47.068650238	0.735773565	0.014010508	0.489208633	0
3.09796E-3	47.378445974	0.735983386	0.013913213	0.492805755	0
3.10423E-3	47.68886927	0.736694676	0.013815917	0.496402878	0
3.13299E-3	48.00216847	0.739929846	0.013718622	0.5	0
3.1349E-3	48.31565861	0.740143227	0.013621327	0.503597122	0
3.15289E-3	48.630947504	0.742144807	0.013524032	0.507194245	0
3.15912E-3	48.946859755	0.74283485	0.013426737	0.510791367	0
3.16625E-3	49.263484901	0.743621746	0.013329442	0.514388489	0
3.16882E-3	49.580366813	0.743904574	0.013232146	0.514388489	0
3.16886E-3	49.897253309	0.743909621	0.013134851	0.517985612	0
3.16904E-3	50.214157678	0.743929297	0.013037556	0.521582734	0
3.17234E-3	50.531391261	0.744291436	0.012940261	0.525179856	0
3.18934E-3	50.850324898	0.746153382	0.012842966	0.528776978	0
3.20089E-3	51.17041427	0.747411427	0.01274567	0.532374101	0
3.20166E-3	51.490580357	0.747494714	0.012648375	0.535971223	0
3.20369E-3	51.810948871	0.747714344	0.01255108	0.539568345	0
3.20554E-3	52.131502758	0.747915305	0.012453785	0.543165468	0
3.21139E-3	52.452641476	0.748548265	0.01235649	0.54676259	0
3.21736E-3	52.774377689	0.749193289	0.012259194	0.550359712	0
3.22134E-3	53.09651186	0.749621987	0.012161899	0.553956835	0
3.22588E-3	53.419099955	0.750110077	0.012064604	0.557553957	0
3.23529E-3	53.742628684	0.751118486	0.011967309	0.561151079	0
3.25562E-3	54.068190697	0.75328439	0.011870014	0.564748201	0
3.27651E-3	54.395841911	0.755490226	0.011772718	0.568345324	0
3.27822E-3	54.723664073	0.755669842	0.011675423	0.571942446	0
3.28001E-3	55.051664636	0.755857149	0.011578128	0.575539568	0
3.28919E-3	55.380583693	0.756819222	0.011480833	0.579136691	0
3.291E-3	55.709683494	0.757008095	0.011383538	0.582733813	0
3.2956E-3	56.039243696	0.757488539	0.011286242	0.586330935	0
3.29816E-3	56.36905978	0.757755151	0.011188947	0.589928058	0
3.31579E-3	56.700638814	0.759584073	0.011091652	0.59352518	0
3.32053E-3	57.032692198	0.76007381	0.010994357	0.597122302	0
3.33782E-3	57.366473921	0.761849795	0.010897062	0.600719424	0
3.3412E-3	57.70059405	0.762195989	0.010799766	0.604316547	0
3.34628E-3	58.035222036	0.762714588	0.010702471	0.607913669	0
3.34679E-3	58.369900748	0.762766324	0.010605176	0.611510791	0
3.34738E-3	58.704638891	0.762826926	0.010507881	0.615107914	0
3.34862E-3	59.03950131	0.762953598	0.010410586	0.618705036	0
3.35214E-3	59.374715061	0.763311338	0.010313291	0.622302158	0
3.35571E-3	59.710285637	0.76367412	0.010215995	0.625899281	0
3.36047E-3	60.046332194	0.764157181	0.0101187	0.629496403	0
3.36087E-3	60.382418857	0.764197837	0.010021405	0.633093525	0
3.36669E-3	60.719087718	0.764787252	0.00992411	0.636690647	0
3.37774E-3	61.056861854	0.765902174	0.009826815	0.64028777	0
3.37783E-3	61.394644645	0.765910885	0.009729519	0.643884892	0
3.38602E-3	61.73324639	0.766733546	0.009632224	0.647482014	0
3.38704E-3	62.071950032	0.766835702	0.009534929	0.651079137	0
3.39432E-3	62.411382246	0.767564824	0.009437634	0.654676259	0
3.40887E-3	62.752269067	0.769013713	0.009340339	0.658273381	0
3.42291E-3	63.094560227	0.770403964	0.009243043	0.661870504	0
3.4244E-3	63.437000393	0.770550983	0.009145748	0.665467626	0
3.42936E-3	63.779936355	0.771039491	0.009048453	0.669064748	0
3.43197E-3	64.123132866	0.771295793	0.008951158	0.672661871	0
3.43461E-3	64.466594126	0.771555932	0.008853863	0.676258993	0
3.4353E-3	64.81012425	0.771623549	0.008756567	0.679856115	0
3.44877E-3	65.155001494	0.772942249	0.008659272	0.683453237	0
3.45637E-3	65.500638475	0.773682595	0.008561977	0.68705036	0
3.45936E-3	65.84657437	0.77397322	0.008464682	0.690647482	0
3.4628E-3	66.19285409	0.774307045	0.008367387	0.694244604	0
3.47633E-3	66.540486944	0.775616052	0.008270091	0.697841727	0
3.48578E-3	66.889065198	0.776526112	0.008172796	0.701438849	0
3.4919E-3	67.238254952	0.777112787	0.008075501	0.705035971	0
3.49527E-3	67.587781483	0.777435234	0.007978206	0.708633094	0
3.50371E-3	67.938152193	0.778241444	0.007880911	0.712230216	0
3.50983E-3	68.289134867	0.778824058	0.007783615	0.715827338	0
3.51404E-3	68.640538768	0.779224191	0.00768632	0.71942446	0
3.52053E-3	68.992592248	0.779839825	0.007589025	0.723021583	0
3.53489E-3	69.34608168	0.781194653	0.00749173	0.726618705	0
3.56247E-3	69.702328918	0.783773317	0.007394435	0.730215827	0
3.56267E-3	70.058596411	0.783792144	0.00729714	0.73381295	0
3.57623E-3	70.416219842	0.785048727	0.007199844	0.737410072	0
3.57803E-3	70.774022805	0.785214556	0.007102549	0.741007194	0
3.5844E-3	71.132463263	0.785802359	0.007005254	0.744604317	0
3.59004E-3	71.491467113	0.786320497	0.006907959	0.748201439	0
3.59233E-3	71.850699942	0.786530724	0.006810664	0.751798561	0
3.59562E-3	72.210262065	0.786832689	0.006713368	0.755395683	0
3.59645E-3	72.569906609	0.786908202	0.006616073	0.758992806	0
3.60066E-3	72.929972149	0.787293502	0.006518778	0.762589928	0
3.60165E-3	73.290136947	0.78738424	0.006421483	0.76618705	0
3.60591E-3	73.650728283	0.787773734	0.006324188	0.769784173	0
3.62024E-3	74.012752099	0.78907659	0.006226892	0.773381295	0
3.63192E-3	74.375944002	0.790133055	0.006129597	0.776978417	0
3.63803E-3	74.739747279	0.790683894	0.006032302	0.78057554	0
3.63892E-3	75.103639595	0.790763998	0.005935007	0.784172662	0
3.64424E-3	75.46806329	0.791241405	0.005837712	0.787769784	0
3.65306E-3	75.833369029	0.792031459	0.005740416	0.791366906	0
3.6568E-3	76.199049519	0.792366221	0.005643121	0.794964029	0
3.66436E-3	76.565485531	0.793039484	0.005545826	0.798561151	0
3.66829E-3	76.932314717	0.793388988	0.005448531	0.802158273	0
3.67635E-3	77.299950115	0.794103804	0.005351236	0.805755396	0
3.68023E-3	77.667972861	0.794446363	0.00525394	0.809352518	0
3.69707E-3	78.037679717	0.795929118	0.005156645	0.81294964	0
3.69814E-3	78.407494194	0.796023507	0.00505935	0.816546763	0
3.69924E-3	78.777418631	0.796119903	0.004962055	0.820143885	0
3.7022E-3	79.147639004	0.796379106	0.00486476	0.823741007	0
3.72958E-3	79.520596801	0.798761188	0.004767464	0.827338129	0
3.73421E-3	79.894017747	0.799161452	0.004670169	0.830935252	0
3.74258E-3	80.268275754	0.799882838	0.004572874	0.834532374	0
3.75364E-3	80.643640099	0.800832316	0.004475579	0.838129496	0
3.76023E-3	81.019663412	0.801395711	0.004378284	0.841726619	0
3.7816E-3	81.397823639	0.80321176	0.004280989	0.845323741	0
3.79612E-3	81.777435674	0.804436091	0.004183693	0.848920863	0
3.81338E-3	82.158774022	0.805882006	0.004086398	0.852517986	0
3.81949E-3	82.540723217	0.806391071	0.003989103	0.856115108	0
3.82736E-3	82.923459193	0.807044789	0.003891808	0.85971223	0
3.84301E-3	83.307759823	0.80833827	0.003794513	0.863309353	0
3.84908E-3	83.692667795	0.808838013	0.003697217	0.866906475	0
3.8977E-3	84.082437447	0.812791704	0.003599922	0.870503597	0
3.90807E-3	84.473244943	0.813625066	0.003502627	0.870503597	0
3.92558E-3	84.865802454	0.815021891	0.003405332	0.874100719	0
3.93841E-3	85.259643788	0.816039949	0.003308037	0.877697842	0
3.97069E-3	85.656712789	0.818574773	0.003210741	0.881294964	0
4.00645E-3	86.057358082	0.821342618	0.003113446	0.884892086	0
4.00929E-3	86.458287102	0.821560389	0.003016151	0.888489209	0
4.02718E-3	86.861004741	0.822927129	0.002918856	0.892086331	0
4.04346E-3	87.26535052	0.824162136	0.002821561	0.895683453	0
4.07473E-3	87.672823586	0.826510197	0.002724265	0.899280576	0
4.11356E-3	88.084179632	0.829382066	0.00262697	0.902877698	0
4.11698E-3	88.495877328	0.829632465	0.002529675	0.90647482	0
4.12584E-3	88.90846165	0.830280569	0.00243238	0.910071942	0
4.1262E-3	89.321082039	0.830306881	0.002335085	0.913669065	0
4.13756E-3	89.734838461	0.831133566	0.002237789	0.917266187	0
4.17997E-3	90.152835256	0.83418385	0.002140494	0.920863309	0
4.21894E-3	90.574729049	0.836938519	0.002043199	0.924460432	0
4.24205E-3	90.99893375	0.838550366	0.001945904	0.928057554	0
4.27286E-3	91.426219425	0.840674576	0.001848609	0.931654676	0
4.4628E-3	91.872499219	0.853166793	0.001751313	0.935251799	0
4.46392E-3	92.3188909	0.8532374	0.001654018	0.938848921	0
4.49552E-3	92.768443033	0.855217845	0.001556723	0.942446043	0
4.50558E-3	93.21900104	0.855842536	0.001459428	0.946043165	0
4.5199E-3	93.670991008	0.856727197	0.001362133	0.949640288	0
4.54264E-3	94.125254734	0.858120779	0.001264838	0.95323741	0
4.59238E-3	94.584492264	0.861122138	0.001167542	0.956834532	0
4.69493E-3	95.053985024	0.867111571	0.001070247	0.960431655	0
4.77704E-3	95.531688932	0.871720434	0.000972952	0.964028777	0
4.80183E-3	96.011871631	0.873080095	0.000875657	0.967625899	0
4.80216E-3	96.492087972	0.873098449	0.000778362	0.971223022	0
4.8274E-3	96.974827998	0.874467733	0.000681066	0.974820144	0
4.90097E-3	97.464925386	0.878375897	0.000583771	0.978417266	0
4.91685E-3	97.956610669	0.879203277	0.000486476	0.982014388	0
4.91991E-3	98.448601632	0.879361906	0.000389181	0.985611511	0
5.09231E-3	98.957832931	0.887979407	0.000291886	0.989208633	0
5.11707E-3	99.46953983	0.889165215	0.00019459	0.992805755	0
5.3046E-3	100	0.897749621	0.000097295	0.996402878	0
5.3046E-3	100	0.897749621	0.000097295	1	0
