## Supplementary data 8 for "Genetic, morphological, and niche variation in the widely hybridizing *Rhus integrifolia-Rhus ovata* species complex": species_sampleAverages.csv

Predictor variable	Categorical	Sample average
X01.1	false	16.835604252575113
X02	false	11.92128090549716
X03	false	54.26278945867964
X08	false	13.379166127108842
X09	false	20.31901647375642
X12	false	324.98920863309354
X14	false	0.8597122302158273
X15	false	92.14067428918193
X18	false	13.697841726618705
X19	false	176.35611510791367
