## Supplementary data 8 for "Genetic, morphological, and niche variation in the widely hybridizing *Rhus integrifolia-Rhus ovata* species complex": species_samplePredictions.csv

X	Y	Test or train	Raw prediction	Cumulative prediction	Cloglog prediction
1.0	1.0	train	0.003132991995176591	48.00249594025597	0.7399298463355665
2.0	2.0	train	0.004137564218107718	89.73488003505109	0.8311335663244469
3.0	3.0	train	0.00491990963088115	98.44854228456911	0.8793619059764637
4.0	4.0	train	0.0027403669484290225	31.560135784223473	0.6921131863416345
5.0	5.0	train	0.0019413885410095913	18.51428447105015	0.5659345421821823
6.0	6.0	train	0.002091749860538352	20.124752091479415	0.593103706255831
7.0	7.0	train	0.0033378172258481504	57.36642036627564	0.7618497953344067
8.0	8.0	train	0.0035956212269914415	72.21079372858736	0.7868326885902115
9.0	9.0	train	0.0019085731311825687	18.127105683839677	0.5597679540698239
10.0	10.0	train	0.003074507282874268	46.143031488486756	0.7333084628984522
11.0	11.0	train	0.0036981447644555874	78.40909645631889	0.796023506534337
12.0	12.0	train	0.0030497312287529753	44.30222690616481	0.7304528373335248
13.0	13.0	train	0.003217362124576883	52.77454964850076	0.7491932890471897
14.0	14.0	train	0.001608289809113059	14.89947047580357	0.49910970058882187
15.0	15.0	train	0.002710353934679361	30.741030806402918	0.6881151163299071
16.0	16.0	train	0.004495521332589831	92.76850271580501	0.8552178448501584
17.0	17.0	train	0.0028461190360221673	36.03504733192433	0.7057964874931795
18.0	18.0	train	0.0029341090813734382	39.22222087583203	0.7167168929774828
19.0	19.0	train	0.004125843216783934	88.91214862399477	0.8302805689551871
20.0	20.0	train	0.00288352710929631	36.894481354911534	0.7104897086259143
21.0	21.0	train	0.003096109363769923	47.06864062903465	0.7357735653077182
22.0	22.0	train	0.0028375922346633065	35.75054215475571	0.7047161106675749
23.0	23.0	train	2.6281617546372056E-4	4.370395413015618	0.10683045171088468
24.0	24.0	train	0.002831376532407719	35.183263337472745	0.7039260592288178
25.0	25.0	train	0.0025496153541325547	25.954566554827476	0.6658025077047387
26.0	26.0	train	0.004542637265858208	94.12520011564303	0.8581207791392793
27.0	27.0	train	0.0023974158667025344	24.20319322452434	0.6432057443511247
28.0	28.0	train	0.001066757490124153	11.079889591972002	0.3678163971566196
29.0	29.0	train	0.0019841937139987915	19.10747184368956	0.5738487409396954
30.0	30.0	train	0.002304920100686115	22.78520197723987	0.6287331107707533
31.0	31.0	train	0.003097957357160579	47.37800341163054	0.7359833864531293
32.0	32.0	train	0.0032556201301097393	54.06819273771872	0.7532843898371455
33.0	33.0	train	0.0027237034630628767	31.01351813943873	0.6898997939492209
34.0	34.0	train	0.0030735969575540405	45.836057665178195	0.7332040784252565
35.0	35.0	train	0.002955068434663413	40.3993817118381	0.7192577990075824
36.0	36.0	train	0.0023836476207711324	23.963400044502656	0.6410877373469928
37.0	37.0	train	0.0027284860318734804	31.285943447060255	0.6905366803697929
38.0	38.0	train	0.0026548318727739016	28.057251751528863	0.680581593743774
39.0	39.0	train	0.0015332917912965688	14.362601124951075	0.48269786691294947
40.0	40.0	train	0.0025246935112125226	25.194345725177183	0.6622028860143694
41.0	41.0	train	0.0034346125983827215	64.46788778214287	0.7715559323099201
42.0	42.0	train	0.0025492999070287512	25.703303828805733	0.6657571862078429
43.0	43.0	train	0.0037022037233137785	79.14768972127189	0.7963791059210049
44.0	44.0	train	0.003347381431805688	58.70502555060983	0.7628269255987985
45.0	45.0	train	0.0012814002880186307	12.769323445362192	0.4235378525400556
46.0	46.0	train	0.004900973880054496	97.46504552237865	0.8783758970293079
47.0	47.0	train	0.004801826987314788	96.01181327523895	0.8730800950036839
48.0	48.0	train	0.004592375301289851	94.58444888193239	0.8611221376644144
49.0	49.0	train	0.001025129693015092	10.551011394535664	0.3564017276883854
50.0	50.0	train	0.004272856754695302	91.42617441778778	0.8406745756801601
51.0	51.0	train	0.004116976961838349	88.49551159579187	0.8296324648839375
52.0	52.0	train	0.0032036851381230078	51.81018158414915	0.7477143442428367
53.0	53.0	train	0.003656804901617915	76.19928710224353	0.7923662209076471
54.0	54.0	train	0.0021421324706514208	20.550467931030063	0.6018216667819143
55.0	55.0	train	0.0010072854739190706	10.250638002487614	0.35144580811437376
56.0	56.0	train	0.00482740026072245	96.97482973484098	0.8744677328367125
57.0	57.0	train	0.004463916812632175	92.31762052992754	0.8532373996773361
58.0	58.0	train	0.0037816022699855337	81.39788298568236	0.8032117601324736
59.0	59.0	train	0.005117068984678376	99.46951884667692	0.889165215323861
60.0	60.0	train	0.003925575117116246	84.86569298440018	0.8150218910463722
61.0	61.0	train	0.0038490797153270043	83.6926497434505	0.8088380132192079
62.0	62.0	train	0.002556799890035609	26.21394424516513	0.6668330753257795
63.0	63.0	train	0.004043457784375654	87.2652954906172	0.8241621364603299
64.0	64.0	train	0.004113560462439092	88.08423530016047	0.8293820661002058
65.0	65.0	train	0.004519899673647706	93.6709807071646	0.8567271970814443
66.0	66.0	train	0.005304601704773933	100.0	0.8977496207801453
67.0	67.0	train	0.004009290198986569	86.45829158134048	0.8215603892772418
68.0	68.0	train	0.00275338532221277	32.11011064083605	0.6938314042344892
69.0	69.0	train	0.0031690436926702656	50.214512659520956	0.7439292969329776
70.0	70.0	train	0.0023122796364565467	23.01641535661243	0.6299058323043119
71.0	71.0	train	0.0028242842830327494	34.900434767104876	0.703022011297335
72.0	72.0	train	0.0028211008645243722	34.61791231984259	0.7026153243233451
73.0	73.0	train	0.0026361645602224464	27.2584920372121	0.6780080562229103
74.0	74.0	train	0.002213481692919246	21.423205199194513	0.6138489832396578
75.0	75.0	train	0.0021809891634158645	21.108439878953423	0.6084174508162125
76.0	76.0	train	0.004916852826935135	97.95706518747689	0.8792032770100476
77.0	77.0	train	0.004802163411844801	96.49215322691474	0.8730984490176122
78.0	78.0	train	0.001982446592909661	18.90888083758356	0.5735285603882463
79.0	79.0	train	0.0029975336952882308	42.484692290160844	0.7243362187887162
80.0	80.0	train	0.0013297762611202972	13.410528786236842	0.4354020307429799
81.0	81.0	train	0.0021442481937949606	20.764460172590272	0.6021836463421343
82.0	82.0	train	0.003289190567649163	55.380686904727376	0.7568192218107281
83.0	83.0	train	0.002672068005320494	28.58494857762137	0.682939556208106
84.0	84.0	train	0.003004462859086576	42.78508239907741	0.7251561151331078
85.0	85.0	train	0.002654932086586618	28.31780540217942	0.6805953538959657
86.0	86.0	train	0.004694927600392255	95.05397403815444	0.8671115709574299
87.0	87.0	train	0.0035923282911307494	71.85043187128592	0.7865307237566104
88.0	88.0	train	0.0030684204705472267	45.22203806928998	0.7326097278591901
89.0	89.0	train	0.004777039078233732	95.53168356929937	0.8717204340453557
90.0	90.0	train	0.003697068560157129	78.0376481065617	0.7959291177536265
91.0	91.0	train	0.0042420470104439865	90.99887887402792	0.8385503658709342
92.0	92.0	train	0.0035624723757217607	69.70656088017896	0.78377331740407
93.0	93.0	train	0.0035964454358856286	72.5679289477567	0.7869082023401499
94.0	94.0	train	0.003377827915042852	61.38681950450517	0.7659108846702398
95.0	95.0	train	0.003065547515809769	44.91467578459155	0.7322792916252061
96.0	96.0	train	0.002255615372163142	22.096218246014775	0.6207801209575794
97.0	97.0	train	0.0031042329616459423	47.68890153291044	0.7366946756507684
98.0	98.0	train	0.0022817382278520607	22.32445168622779	0.6250148010946956
99.0	99.0	train	0.0036682918664883916	76.93239985188868	0.7933889875131601
100.0	100.0	train	0.002707448384084228	30.469825668522372	0.6877253187949024
101.0	101.0	train	0.0012245266135591472	11.853799198243355	0.4092703833835746
102.0	102.0	train	0.0029414048481120687	40.10401350950856	0.7176039587593798
103.0	103.0	train	0.003796120348709114	81.7774433782965	0.8044360911300603
104.0	104.0	train	0.00301274206231578	43.08630035669145	0.7261325585506861
105.0	105.0	train	0.0033608666276152984	60.37958532319806	0.7641978374049959
106.0	106.0	train	0.003341201292520295	57.70067919044552	0.7621959889738881
107.0	107.0	train	0.0015907225558939699	14.581462550593931	0.4953127720018592
108.0	108.0	train	0.00397069000887184	85.65671288839768	0.818574773170212
109.0	109.0	train	0.0030371614677467424	43.692595364524294	0.7289924073920317
110.0	110.0	train	0.003377741353082441	61.061940164703394	0.7659021738018488
111.0	111.0	train	0.0023360121163582153	23.25005134765565	0.6336623631865371
112.0	112.0	train	5.384862341760066E-4	7.538591615407099	0.20664405916284823
113.0	113.0	train	0.0033205338378048932	57.03276628644013	0.7600738104893755
114.0	114.0	train	0.0031723358259005277	50.53098999902079	0.7442914357599721
115.0	115.0	train	0.0036802274644102376	77.6677323572095	0.7944463625199273
116.0	116.0	train	0.0019895100370525766	19.306284186386197	0.5748215420112409
117.0	117.0	train	0.0035762343077161865	70.4170761273418	0.7850487272398583
118.0	118.0	train	0.0033557057598633576	59.709887075348625	0.763674119500345
119.0	119.0	train	0.0010889220778126482	11.297159443628368	0.3738112786411193
120.0	120.0	train	0.0018120126302372064	16.616736658383033	0.5411096991432949
121.0	121.0	train	8.524907948870358E-4	9.568962321829332	0.306820926565329
122.0	122.0	train	0.003211387181587906	52.45248675783817	0.748548265086301
123.0	123.0	train	0.0036992443772855504	78.7779661175842	0.7961199032742962
124.0	124.0	train	0.0033467871154081266	58.36800778428847	0.7627663240612708
125.0	125.0	train	0.001727659422725022	15.568647783780502	0.5241642360299057
126.0	126.0	train	0.0029103542437246234	38.34555743066536	0.7138092763986745
127.0	127.0	train	6.75601037461984E-4	8.50225780803569	0.2520550659968396
128.0	128.0	train	0.0031688191155166286	49.580257755886414	0.7439045744834604
129.0	129.0	train	0.0016745623495261419	15.395891364408609	0.5131782611852991
130.0	130.0	train	0.003578029632598999	70.77394977324074	0.7852145562705157
131.0	131.0	train	0.0029659120076406076	40.69621810353174	0.7205634086700055
132.0	132.0	train	0.003295602012007093	56.039502911742346	0.757488538785106
133.0	133.0	train	0.003075287200336455	46.45037439440192	0.7333978613807535
134.0	134.0	train	0.0023023963766549854	22.554666424636935	0.62833010733086
135.0	135.0	train	0.0032008937171992694	51.17195988187618	0.7474114273089678
136.0	136.0	train	0.001377339285884253	13.834261403033363	0.44682874993025523
137.0	137.0	train	0.003315790348172769	56.70066320470596	0.7595840727805889
138.0	138.0	train	0.003075610912374137	46.75905308156149	0.7334349582559798
139.0	139.0	train	0.002773143823028479	33.217703738735835	0.6964209083908186
140.0	140.0	train	0.004505580073074914	93.21900334650333	0.8558425356296373
141.0	141.0	train	0.0031688649582666145	49.90598273318233	0.7439096212506582
142.0	142.0	train	0.0033870364189535047	62.0707609011273	0.7668357022242216
143.0	143.0	train	0.0032909980117495673	55.70932198415372	0.7570080950715355
144.0	144.0	train	0.0029377057504759644	39.80456661733576	0.7171545466074387
145.0	145.0	train	0.0037342094632655675	79.89397445804114	0.7991614515160529
146.0	146.0	train	0.0036006554084428576	72.92957945030597	0.7872935015673004
147.0	147.0	train	0.0036016479759580586	73.28940059482123	0.787384240409625
148.0	148.0	train	0.0010539775578623318	10.75523569228338	0.3643337429219051
149.0	149.0	train	0.004179967952706141	90.1528150776866	0.8341838502591807
150.0	150.0	train	0.0034627971918561387	66.19257141463083	0.7743070453964551
151.0	151.0	train	0.004074730658857628	87.67283056578545	0.8265101971406033
152.0	152.0	train	0.003938413335171537	85.25968481319302	0.8160399485186439
153.0	153.0	train	0.005092312989969502	98.9578947237311	0.8879794070586746
154.0	154.0	train	0.0027743599708998676	33.49426373643913	0.6965795765526803
155.0	155.0	train	0.003189336371130299	50.85025681749341	0.7461533823192186
156.0	156.0	train	0.00359003850559026	71.4913719890904	0.7863204965034349
157.0	157.0	train	0.002853232764984285	36.32058440894418	0.7066947977556981
158.0	158.0	train	0.0034293596237846453	63.779910343351915	0.7710394913330952
159.0	159.0	train	0.003235287289073989	53.74253547863903	0.7511184861022357
160.0	160.0	train	0.0034487724423702053	65.15511256945582	0.7729422485648304
161.0	161.0	train	0.003221341715057374	53.09663372279539	0.7496219867686469
162.0	162.0	train	0.0032782216210713775	54.72396111899131	0.7556698420339217
163.0	163.0	train	0.0033462798635671776	58.03521304894476	0.7627145881158988
164.0	164.0	train	0.0029249171117039607	38.928769305065416	0.7155953067929086
165.0	165.0	train	0.003491897538944559	67.23811453119215	0.7771127868378521
166.0	166.0	train	0.0028998543322873082	37.764255158316274	0.7125145835224955
167.0	167.0	train	0.003605913357298401	73.65081309960702	0.7877737339740352
168.0	168.0	train	0.003348624189097962	59.03990024273894	0.7629535976400972
169.0	169.0	train	0.002605924394392878	26.734048246538364	0.6737949721801402
170.0	170.0	train	0.002857579918522608	36.60615541262851	0.7072423985680971
171.0	171.0	train	0.003584404578457594	71.1327546963162	0.7858023588252068
172.0	172.0	train	0.0030714822827935997	45.52947002867194	0.7329614368318708
173.0	173.0	train	0.0036319190286861255	74.37591379880355	0.7901330547226356
174.0	174.0	train	0.0031349014018584964	48.31568317867231	0.7401432273598467
175.0	175.0	train	0.003908074958187719	84.47335610084296	0.8136250660318626
176.0	176.0	train	6.550818951729113E-4	8.292949390606106	0.24542846685359465
177.0	177.0	train	0.0034229116016413117	63.09492832519911	0.7704039640336285
178.0	178.0	train	0.0025908619745508067	26.473068525866577	0.6716759414519105
179.0	179.0	train	0.003664360120021607	76.56549673390796	0.7930394843531581
180.0	180.0	train	0.0036530573864063404	75.83326077948036	0.7920314587592437
181.0	181.0	train	0.0036442369466099587	75.46785413066145	0.7912414051280586
182.0	182.0	train	0.0027677882802490577	32.938932331221885	0.6957211945953508
183.0	183.0	train	0.003562674932554667	70.05872649928344	0.7837921444569907
184.0	184.0	train	0.0031528889410480177	48.63092894503394	0.742144806952075
185.0	185.0	train	0.0034952653070607735	67.58729474508664	0.7774352336374111
186.0	186.0	train	0.0031591225127698234	48.946971340709986	0.742834849955869
187.0	187.0	train	0.0028954110559506296	37.184209101157336	0.711964942622441
188.0	188.0	train	0.0037602331295627026	81.01971879225934	0.8013957112681968
189.0	189.0	train	0.003366688612951473	60.71900748156569	0.7647872516242757
190.0	190.0	train	0.0028086301559717484	34.335728980564824	0.7010167994302601
191.0	191.0	train	0.0035037070964741798	67.93803165859204	0.7782414437102668
192.0	192.0	train	0.0034763285452270192	66.54044956581203	0.7756160519163757
193.0	193.0	train	0.003514039003973817	68.64045563082988	0.7792241910332417
194.0	194.0	train	0.003408868204475522	62.752227000289935	0.7690137130931258
195.0	195.0	train	0.003534894318426065	69.34613746054235	0.7811946526204907
196.0	196.0	train	0.002702558653131572	30.199131409208114	0.6870682311127512
197.0	197.0	train	0.002748089482941118	31.83499671724775	0.6931335978325339
198.0	198.0	train	0.0034593589567629033	65.84645366994692	0.7739732198054762
199.0	199.0	train	0.0036389231647064608	75.10385637959061	0.7907639975841589
200.0	200.0	train	0.003638032765347618	74.74087794051601	0.7906838944628594
201.0	201.0	train	0.003753643450466362	80.6438369815179	0.8008323159586306
202.0	202.0	train	0.0034857825416968647	66.8892102199776	0.7765261120453373
203.0	203.0	train	0.003280005633778968	55.05086456730914	0.7558571488433171
204.0	204.0	train	0.003360465574508193	60.046019763057835	0.764157180700361
205.0	205.0	train	0.0033860174470743114	61.7331408435906	0.7667335460923941
206.0	206.0	train	0.003225880944379307	53.41913242405812	0.7501100765633348
207.0	207.0	train	0.003205538869185505	52.131306819090824	0.7479153050310581
208.0	208.0	train	0.0029374744172890785	39.52140460346871	0.717126417639034
209.0	209.0	train	0.0030258015668518197	43.38887462268641	0.7276657404402354
210.0	210.0	train	0.003456369804170526	65.50062956895947	0.7736825953812027
211.0	211.0	train	0.0038133834782364024	82.15899145401211	0.8058820064031811
212.0	212.0	train	0.00412620389308955	89.32122383396505	0.830306881362311
213.0	213.0	train	0.0038430063021886555	83.30766901972656	0.8083382704889769
214.0	214.0	train	0.003742580075191848	80.26827830592937	0.7998828383543899
215.0	215.0	train	0.0034319651104812257	64.1224899289181	0.7712957929335899
216.0	216.0	train	0.0026782458028248705	28.85262235971743	0.6837804560099614
217.0	217.0	train	0.0034353012400679837	64.81015599990562	0.7716235490112354
218.0	218.0	train	0.0019309406551574156	18.320184893436352	0.563980633082322
219.0	219.0	train	0.004027176392274204	86.8609235283217	0.8229271286506155
220.0	220.0	train	0.003424401659539995	63.437115134117875	0.7705509830500282
221.0	221.0	train	0.003509826748350516	68.28894838454399	0.7788240578847693
222.0	222.0	train	0.0013443750011853902	13.560795295626683	0.4389341692290454
223.0	223.0	train	0.002457068628950854	24.448966402452896	0.6522388478406103
224.0	224.0	train	0.002464199312009998	24.695368203377438	0.6533032158459486
225.0	225.0	train	1.0414599126962826E-4	2.250076319282458	0.04378266585923374
226.0	226.0	train	0.0035205348031512656	68.99271048359977	0.7798398254938215
227.0	227.0	train	0.0018747160416961066	17.565058064614274	0.5533137807122792
228.0	228.0	train	0.0020220345705636656	19.50861644432927	0.5807248422733884
229.0	229.0	train	7.0738147201288E-4	8.762834978646865	0.26220378668519406
230.0	230.0	train	0.002897388406051408	37.47356017512239	0.712209673868854
231.0	231.0	train	0.0012149466520774796	11.763895857727675	0.40683261667674153
232.0	232.0	train	0.0013116077977891945	13.041477714788753	0.43097513139280696
233.0	233.0	train	0.0036202381654882806	74.012705753087	0.7890765903053876
234.0	234.0	train	0.0032981608398102357	56.369075574864816	0.7577551507041276
235.0	235.0	train	0.0029701296415653414	41.289816598328045	0.7210695870385815
236.0	236.0	train	0.00297907717637087	41.587706371306396	0.7221403895431882
237.0	237.0	train	0.002766982483033015	32.66358960398487	0.6956157758716547
238.0	238.0	train	0.001630248682104156	15.111422701864761	0.5038156749620397
239.0	239.0	train	0.0021125217403181133	20.336017383313877	0.5967208607371434
240.0	240.0	train	0.0027568924312635057	32.38610957058201	0.6942926449574711
241.0	241.0	train	8.176201894273416E-4	9.36755436608351	0.2963518319570039
242.0	242.0	train	0.003729577967705205	79.52056911801279	0.7987611881889791
243.0	243.0	train	0.0028041709504222543	34.05492228767283	0.7004431247721387
244.0	244.0	train	0.003819491947044916	82.54081790621679	0.8063910712888013
245.0	245.0	train	0.0032016608793837696	51.490719138710126	0.7474947137575669
246.0	246.0	train	3.3875249906035336E-5	1.318916378826449	0.014456703278840077
247.0	247.0	train	0.0026931580242407892	29.659486631805994	0.6858010769768723
248.0	248.0	train	0.002902486988454272	38.053696456564566	0.712839752647624
249.0	249.0	train	0.0026865278402288754	29.121386962091133	0.6849042794636677
250.0	250.0	train	0.003394322146412682	62.41143253354609	0.7675648240846515
251.0	251.0	train	0.0038273597624130227	82.92344763860562	0.8070447891957007
252.0	252.0	train	0.0036763539743625722	77.30032708815139	0.7941038043680211
253.0	253.0	train	0.004218937924523343	90.57470657964616	0.8369385187596732
254.0	254.0	train	0.0012488294258246708	12.176442341708366	0.4154097522945197
255.0	255.0	train	0.00446279793248034	91.87249436119097	0.8531667925595412
256.0	256.0	train	2.8543637956546036E-4	4.765402332315922	0.11547347498865157
257.0	257.0	train	0.004006452936026237	86.05777256725422	0.8213426178988885
258.0	258.0	train	0.0032765121424004197	54.39625262815643	0.7554902258710303
259.0	259.0	train	0.003352137507468055	59.37447769424352	0.7633113380722019
260.0	260.0	train	0.0026476032911962565	27.786917328628107	0.6795874869709959
261.0	261.0	train	7.869358192649017E-4	9.210171709859607	0.28700885498490414
262.0	262.0	train	0.002372245063343769	23.64994428291739	0.6393241358457518
263.0	263.0	train	0.002379063427739949	23.72533684606256	0.6403797520292523
264.0	264.0	train	2.724510823621009E-5	1.215909556926646	0.011643749253675728
265.0	265.0	train	4.363572113165693E-5	1.4613813189810922	0.018583193039243606
266.0	266.0	train	2.7990555702627265E-4	4.663206796980937	0.11336794205020206
267.0	267.0	train	0.0020364477698276364	19.91551467312773	0.5833146043004012
268.0	268.0	train	0.0010157388320824992	10.346480452389695	0.35379831960824093
269.0	269.0	train	0.0030639362765976412	44.608513756625115	0.7320937943781252
270.0	270.0	train	0.0026086425426657613	26.994515409414852	0.6741759109336027
271.0	271.0	train	9.169966871810735E-4	9.86784575245169	0.32577848461980763
272.0	272.0	train	0.0012586551167610388	12.338493763152908	0.41787376452759395
273.0	273.0	train	0.0012526919304915853	12.260663778283343	0.41637960358659165
274.0	274.0	train	0.0018611106267029743	17.37284552722613	0.5506936071742228
275.0	275.0	train	0.0012746899011052742	12.585290695391217	0.4218725621773568
276.0	276.0	train	0.0010585805355592796	10.860237817823196	0.3655903036857794
277.0	277.0	train	1.3985027973306948E-4	2.6926196711175536	0.058347094266348765
278.0	278.0	train	1.2513913428250376E-4	2.4895543320546256	0.05237321597623612
