## Supplementary data 8 for "Genetic, morphological, and niche variation in the widely hybridizing *Rhus integrifolia-Rhus ovata* species complex": species_omission.csv

Raw value	Corresponding cumulative value	Corresponding Cloglog value	Fractional area	Training omission	Test omission
8.15721E-12	0.000000002	0.000000007	0.999809777	0	0
1.52565E-11	0.000000003	0.000000014	0.999714666	0	0
4.49869E-11	0.00000001	0.000000041	0.999524444	0	0
6.21183E-11	0.000000027	0.000000056	0.99923911	0	0
1.38518E-10	0.000000112	0.000000126	0.998383108	0	0
2.80772E-10	0.000000258	0.000000254	0.997717329	0	0
5.52605E-10	0.000001051	0.000000501	0.995910215	0	0
7.91778E-10	0.000002503	0.000000718	0.993912878	0	0
1.54247E-9	0.000010052	0.000001398	0.988015979	0	0
2.30745E-9	0.000025116	0.000002091	0.980787521	0	0
2.92059E-9	0.000050245	0.000002647	0.971656839	0	0
3.83067E-9	0.000100253	0.000003472	0.957485258	0	0
6.0649E-9	0.000250178	0.000005497	0.928095872	0	0
1.0694E-8	0.000500945	0.000009692	0.89899182	0	0
1.75811E-8	0.001001291	0.000015934	0.86475176	0	0
3.88429E-8	0.002501708	0.000035204	0.812535667	0	0
6.7685E-8	0.005002412	0.000061344	0.767072475	0	0
1.09707E-7	0.010010675	0.000099427	0.71323949	0	0
2.23752E-7	0.025009172	0.000202775	0.624120221	0	0
4.05878E-7	0.05002926	0.000367797	0.546128971	0	0
7.14117E-7	0.100007798	0.000647024	0.460148374	0	0
1.51081E-6	0.200131443	0.00136837	0.367890432	0	0
2.28708E-6	0.300099016	0.002070732	0.317481453	0	0
3.03847E-6	0.400142403	0.002750106	0.281719612	0	0
3.85626E-6	0.500087306	0.003488993	0.253947118	0	0
4.84255E-6	0.600048281	0.00437939	0.231976412	0	0
5.91773E-6	0.700064139	0.005349132	0.214190603	0	0
6.50352E-6	0.750267097	0.005877074	0.206486589	0	0
7.09651E-6	0.800520015	0.006411222	0.199448355	0	0
8.3832E-6	0.900668928	0.007569251	0.187083888	0	0
9.70544E-6	1.00085952	0.008757874	0.176526536	0	0
1.16801E-5	1.100317441	0.010530332	0.167586076	0	0
1.43406E-5	1.200826912	0.012913401	0.160262507	0	0
1.59478E-5	1.300095414	0.014350237	0.153985163	0	0
1.86695E-5	1.401003382	0.016778577	0.148468708	0	0
2.0577E-5	1.50107791	0.018477	0.143618033	0	0
2.46653E-5	1.751433076	0.022107166	0.13296557	0.001945525	0
3.17589E-5	2.002312845	0.028374108	0.124405554	0.003891051	0
3.80668E-5	2.252326937	0.03391318	0.117557542	0.003891051	0
4.57946E-5	2.504133458	0.040656002	0.111850866	0.005836576	0
5.36748E-5	2.75112146	0.047483342	0.107095302	0.005836576	0
6.28595E-5	3.000987433	0.055379678	0.103005516	0.005836576	0
6.96138E-5	3.250943472	0.061144721	0.099391288	0.007782101	0
7.80361E-5	3.50236843	0.068284092	0.096157504	0.007782101	0
9.53115E-5	3.759417456	0.082758805	0.093304166	0.007782101	0
1.0387E-4	4.001825827	0.089846049	0.091021495	0.009727626	0
1.11235E-4	4.259527549	0.095901626	0.088738824	0.009727626	0
1.24998E-4	4.506265008	0.107109389	0.086741488	0.013618677	0
1.33116E-4	4.752349922	0.113654549	0.084934373	0.017509728	0
1.46456E-4	5.002214307	0.124306531	0.08322237	0.019455253	0
1.54536E-4	5.2576212	0.130695703	0.081605478	0.021400778	0
1.69398E-4	5.516930006	0.142327202	0.080083698	0.021400778	0
1.84762E-4	5.76359884	0.154187773	0.07875214	0.021400778	0
1.97008E-4	6.012363417	0.163523009	0.077515693	0.023346304	0
2.04277E-4	6.25482852	0.169016061	0.076374358	0.027237354	0
2.11709E-4	6.505516727	0.174594598	0.075233023	0.029182879	0
2.19602E-4	6.764441268	0.180478487	0.074091687	0.029182879	0
2.37541E-4	7.015826553	0.193695096	0.073045463	0.031128405	0
2.5504E-4	7.262333411	0.206382018	0.07209435	0.036964981	0
2.69569E-4	7.524745286	0.216764517	0.071143238	0.038910506	0
2.79587E-4	7.774907925	0.223843392	0.070287236	0.042801556	0
2.95453E-4	8.005285494	0.234924971	0.069526346	0.042801556	0
3.13517E-4	8.280726592	0.247348938	0.068670344	0.042801556	0
3.26492E-4	8.505141733	0.256148319	0.068004565	0.042801556	0
3.37644E-4	8.772994243	0.263629063	0.067243675	0.042801556	0
3.50653E-4	9.015174122	0.272259915	0.066577896	0.044747082	0
3.60505E-4	9.265843792	0.278729232	0.065912117	0.046692607	0
3.77101E-4	9.523927214	0.289496998	0.065246338	0.046692607	0
3.81494E-4	9.75164941	0.292320351	0.064675671	0.048638132	0
3.94763E-4	10.024077807	0.300780294	0.064009892	0.048638132	0
4.0389E-4	10.263944426	0.306540707	0.063439224	0.048638132	0
4.24206E-4	10.514928565	0.31919244	0.062868556	0.050583658	0
4.36527E-4	10.773088331	0.326752573	0.062297889	0.050583658	0
4.50929E-4	11.039860839	0.33548335	0.061727221	0.054474708	0
4.67099E-4	11.269974157	0.345151703	0.061251664	0.056420233	0
4.79294E-4	11.507408932	0.352349715	0.060776108	0.060311284	0
5.07772E-4	11.75391586	0.368852007	0.060300552	0.062256809	0
5.13547E-4	12.009211083	0.372147152	0.059824995	0.070038911	0
5.2523E-4	12.268393892	0.378760294	0.059349439	0.071984436	0
5.42795E-4	12.534828816	0.388571999	0.058873882	0.071984436	0
5.49562E-4	12.753666596	0.392310382	0.058493437	0.077821012	0
5.59712E-4	13.032425265	0.397875205	0.058017881	0.079766537	0
5.65004E-4	13.257586582	0.400756094	0.057637436	0.081712062	0
5.85579E-4	13.544235435	0.411827064	0.057161879	0.081712062	0
5.9137E-4	13.779546964	0.414906178	0.056781434	0.081712062	0
6.13106E-4	14.021500022	0.426320123	0.056400989	0.085603113	0
6.23678E-4	14.269817774	0.431790506	0.056020544	0.089494163	0
6.38335E-4	14.522091688	0.439289136	0.055640099	0.093385214	0
6.48366E-4	14.781223386	0.44436366	0.055259654	0.097276265	0
6.52689E-4	15.042138832	0.446536607	0.054879209	0.09922179	0
6.66845E-4	15.306978145	0.453591948	0.054498764	0.10311284	0
6.86514E-4	15.509802647	0.463246259	0.05421343	0.107003891	0
7.02836E-4	15.78842286	0.471128517	0.053832985	0.112840467	0
7.1251E-4	16.000530322	0.475745394	0.053547651	0.116731518	0
7.20102E-4	16.286652027	0.479340452	0.053167206	0.122568093	0
7.23563E-4	16.503676359	0.480970801	0.052881872	0.124513619	0
7.35927E-4	16.795829119	0.486754565	0.052501427	0.130350195	0
7.39896E-4	17.01754978	0.488597792	0.052216093	0.130350195	0
7.5706E-4	17.316892329	0.496491483	0.051835648	0.134241245	0
7.64274E-4	17.545146687	0.499773116	0.051550314	0.140077821	0
7.71042E-4	17.776055068	0.502832106	0.05126498	0.142023346	0
7.80719E-4	18.008922766	0.507173619	0.050979646	0.147859922	0
7.91772E-4	18.323473144	0.512085764	0.050599201	0.151750973	0
7.98036E-4	18.561884168	0.514847981	0.050313867	0.155642023	0
8.09469E-4	18.803370453	0.519849441	0.050028533	0.159533074	0
8.22057E-4	19.047858246	0.525296463	0.0497432	0.161478599	0
8.34758E-4	19.296669429	0.530729657	0.049457866	0.16536965	0
8.39719E-4	19.548420431	0.532834656	0.049172532	0.1692607	0
8.47754E-4	19.801660539	0.536224505	0.048887198	0.173151751	0
8.5986E-4	20.057927557	0.541285571	0.048601864	0.177042802	0
8.66128E-4	20.317000875	0.543884058	0.04831653	0.182879377	0
8.78013E-4	20.579637541	0.548770676	0.048031196	0.184824903	0
8.91982E-4	20.756725003	0.554447489	0.047840974	0.186770428	0
9.17982E-4	21.029257275	0.564824452	0.04755564	0.190661479	0
9.24663E-4	21.306132184	0.567451334	0.047270306	0.194552529	0
9.27274E-4	21.5840019	0.568473791	0.046984972	0.196498054	0
9.36226E-4	21.7708909	0.57196091	0.04679475	0.196498054	0
9.55095E-4	22.054711006	0.579218765	0.046509416	0.200389105	0
9.58632E-4	22.341936072	0.580565784	0.046224082	0.204280156	0
9.81205E-4	22.536609618	0.589059715	0.04603386	0.204280156	0
9.89343E-4	22.832056323	0.592079626	0.045748526	0.208171206	0
9.97983E-4	23.030820762	0.595261194	0.045558303	0.212062257	0
1.00232E-3	23.331057289	0.596849108	0.045272969	0.214007782	0
1.00662E-3	23.532310307	0.598415543	0.045082747	0.215953307	0
1.00998E-3	23.835033328	0.599638774	0.044797413	0.219844358	0
1.01491E-3	24.037557325	0.601421577	0.04460719	0.223735409	0
1.02809E-3	24.344390542	0.60615772	0.044321857	0.227626459	0
1.03212E-3	24.550778839	0.607590415	0.044131634	0.23151751	0
1.04451E-3	24.758982278	0.611973091	0.043941411	0.23151751	0
1.05491E-3	25.074892292	0.615614083	0.043656078	0.237354086	0
1.05605E-3	25.286088106	0.616012722	0.043465855	0.241245136	0
1.05913E-3	25.603701442	0.617082982	0.043180521	0.247081712	0
1.08747E-3	25.820507041	0.626792187	0.042990299	0.250972763	0
1.09393E-3	26.039158827	0.628969502	0.042800076	0.252918288	0
1.09568E-3	26.258197248	0.629559508	0.042609854	0.256809339	0
1.09856E-3	26.587571525	0.630523931	0.04232452	0.262645914	0
1.1065E-3	26.808706232	0.633172656	0.042134297	0.266536965	0
1.10921E-3	27.030492218	0.634075249	0.041944075	0.270428016	0
1.11718E-3	27.253655647	0.636707049	0.041753852	0.274319066	0
1.12974E-3	27.591077439	0.640818582	0.041468518	0.276264591	0
1.13182E-3	27.817359222	0.641497682	0.041278296	0.276264591	0
1.13299E-3	28.043930858	0.641875003	0.041088073	0.280155642	0
1.1506E-3	28.272643754	0.647546282	0.04089785	0.282101167	0
1.15654E-3	28.503454446	0.649438644	0.040707628	0.285992218	0
1.16121E-3	28.851393057	0.650919844	0.040422294	0.289883268	0
1.16726E-3	29.084580722	0.652827152	0.040232072	0.293774319	0
1.1703E-3	29.31846028	0.653783093	0.040041849	0.293774319	0
1.17272E-3	29.552881502	0.65454098	0.039851626	0.29766537	0
1.17422E-3	29.787611496	0.65501234	0.039661404	0.30155642	0
1.18104E-3	30.023236553	0.657138582	0.039471181	0.303501946	0
1.18623E-3	30.260206326	0.658746038	0.039280959	0.305447471	0
1.19736E-3	30.618177833	0.662171683	0.038995625	0.307392996	0
1.20383E-3	30.858722984	0.664147882	0.038805402	0.311284047	0
1.20584E-3	31.099858843	0.664756805	0.03861518	0.313229572	0
1.20728E-3	31.341211924	0.665194438	0.038424957	0.315175097	0
1.21266E-3	31.583309624	0.666824538	0.038234735	0.317120623	0
1.21605E-3	31.826350788	0.667844787	0.038044512	0.319066148	0
1.22599E-3	32.070858381	0.670824752	0.03785429	0.322957198	0
1.23077E-3	32.316801217	0.672247973	0.037664067	0.324902724	0
1.23973E-3	32.564626379	0.674899925	0.037473844	0.328793774	0
1.24197E-3	32.812962022	0.675559329	0.037283622	0.332684825	0
1.2434E-3	33.06155962	0.675978164	0.037093399	0.336575875	0
1.2462E-3	33.310672335	0.676799286	0.036903177	0.340466926	0
1.24908E-3	33.560292497	0.677641426	0.036712954	0.344357977	0
1.25592E-3	33.810825076	0.679633752	0.036522732	0.346303502	0
1.26144E-3	34.062574832	0.681231922	0.036332509	0.350194553	0
1.26317E-3	34.315091185	0.681733493	0.036142286	0.350194553	0
1.26496E-3	34.568003426	0.682248373	0.035952064	0.352140078	0
1.26907E-3	34.821702928	0.683431091	0.035761841	0.356031128	0
1.27061E-3	35.075708935	0.683872615	0.035571619	0.359922179	0
1.2742E-3	35.330493776	0.684898609	0.035381396	0.36381323	0
1.27995E-3	35.586218356	0.686537	0.035191174	0.36770428	0
1.29191E-3	35.843544759	0.689917035	0.035000951	0.371595331	0
1.29329E-3	36.102124511	0.690303877	0.034810729	0.373540856	0
1.30903E-3	36.362519274	0.694689052	0.034620506	0.377431907	0
1.31072E-3	36.624567061	0.695156197	0.034430283	0.381322957	0
1.31098E-3	36.755665161	0.695229676	0.034335172	0.383268482	0
1.31483E-3	37.018473933	0.696290322	0.03414495	0.387159533	0
1.31554E-3	37.281514836	0.696485324	0.033954727	0.389105058	0
1.31959E-3	37.545074891	0.69759945	0.033764504	0.392996109	0
1.32613E-3	37.810229683	0.69938596	0.033574282	0.39688716	0
1.33252E-3	38.076378347	0.701122336	0.033384059	0.40077821	0
1.33551E-3	38.343241955	0.701931236	0.033193837	0.404669261	0
1.34515E-3	38.611827986	0.704524262	0.033003614	0.406614786	0
1.34753E-3	38.881119845	0.705159354	0.032813392	0.410505837	0
1.34926E-3	39.016046323	0.705623289	0.03271828	0.412451362	0
1.35008E-3	39.286036244	0.705839463	0.032528058	0.416342412	0
1.35412E-3	39.556523843	0.706917074	0.032337835	0.418287938	0
1.35524E-3	39.827489332	0.707213558	0.032147613	0.422178988	0
1.3584E-3	40.09891273	0.708051747	0.03195739	0.424124514	0
1.36253E-3	40.371364761	0.709140192	0.031767168	0.428015564	0
1.375E-3	40.508865137	0.712411119	0.031672056	0.429961089	0
1.37812E-3	40.784210672	0.713221351	0.031481834	0.43385214	0
1.38336E-3	41.060395171	0.714580922	0.031291611	0.437743191	0
1.38546E-3	41.337367889	0.715124386	0.031101389	0.441634241	0
1.39167E-3	41.615655884	0.716721457	0.030911166	0.443579767	0
1.39242E-3	41.754897562	0.716914259	0.030816055	0.445525292	0
1.39526E-3	42.033923388	0.717642428	0.030625832	0.449416342	0
1.40009E-3	42.313542086	0.718876843	0.03043561	0.453307393	0
1.40271E-3	42.593858248	0.71954171	0.030245387	0.457198444	0
1.40584E-3	42.874749565	0.720338299	0.030055165	0.461089494	0
1.40655E-3	43.015404634	0.720517504	0.029960053	0.463035019	0
1.41322E-3	43.297473976	0.722202009	0.029769831	0.46692607	0
1.41643E-3	43.58059013	0.72300775	0.029579608	0.470817121	0
1.41991E-3	43.864340311	0.723880502	0.029389386	0.474708171	0
1.42196E-3	44.006536087	0.724393093	0.029294274	0.474708171	0
1.42402E-3	44.291157688	0.724908341	0.029104052	0.478599222	0
1.42768E-3	44.576592161	0.725819452	0.028913829	0.482490272	0
1.43034E-3	44.862619934	0.726479224	0.028723607	0.486381323	0
1.43136E-3	45.005756243	0.726732506	0.028628495	0.486381323	0
1.43524E-3	45.292488157	0.727691021	0.028438273	0.488326848	0
1.43649E-3	45.57968368	0.727998631	0.02824805	0.492217899	0
1.44614E-3	45.868664223	0.730368069	0.028057828	0.496108949	0
1.44688E-3	46.013352093	0.730548422	0.027962716	0.496108949	0
1.45321E-3	46.303626282	0.732089087	0.027772494	0.5	0
1.45582E-3	46.594743591	0.732724081	0.027582271	0.503891051	0
1.46519E-3	46.887124347	0.734983418	0.027392049	0.507782101	0
1.46765E-3	47.033889657	0.735574381	0.027296937	0.509727626	0
1.46909E-3	47.327644905	0.735917886	0.027106715	0.511673152	0
1.47091E-3	47.621772904	0.736354181	0.026916492	0.515564202	0
1.48313E-3	47.77008627	0.739258547	0.026821381	0.517509728	0
1.48422E-3	48.06686353	0.73951515	0.026631158	0.521400778	0
1.48574E-3	48.363929655	0.739874834	0.026440936	0.525291829	0
1.49002E-3	48.512931742	0.740881068	0.026345825	0.527237354	0
1.50146E-3	48.812288351	0.743554206	0.026155602	0.531128405	0
1.5043E-3	49.112937903	0.744212541	0.025965379	0.535019455	0
1.5046E-3	49.263397794	0.744282207	0.025870268	0.536964981	0
1.50709E-3	49.564752013	0.744859719	0.025680046	0.540856031	0
1.50923E-3	49.866391228	0.74535403	0.025489823	0.542801556	0
1.50978E-3	50.017368913	0.745479475	0.025394712	0.544747082	0
1.51511E-3	50.320102384	0.746707409	0.025204489	0.548638132	0
1.52078E-3	50.62422506	0.74800619	0.025014267	0.550583658	0
1.52336E-3	50.776561003	0.748593532	0.024919155	0.552529183	0
1.52895E-3	51.081912845	0.749863937	0.024728933	0.554474708	0
1.53278E-3	51.388242827	0.750730745	0.02453871	0.558365759	0
1.53327E-3	51.541570208	0.750842504	0.024443599	0.558365759	0
1.53599E-3	51.848658049	0.751455747	0.024253376	0.562256809	0
1.53606E-3	52.00226452	0.751471954	0.024158265	0.564202335	0
1.53892E-3	52.310029125	0.752114804	0.023968043	0.568093385	0
1.54245E-3	52.61822859	0.752906021	0.02377782	0.570038911	0
1.54324E-3	52.772553079	0.753084047	0.023682709	0.570038911	0
1.54878E-3	53.081923214	0.754320388	0.023492486	0.573929961	0
1.55014E-3	53.391826643	0.754623322	0.023302264	0.577821012	0
1.55076E-3	53.546902473	0.754759765	0.023207152	0.579766537	0
1.55828E-3	53.858431732	0.756426857	0.02301693	0.581712062	0
1.55967E-3	54.014398998	0.756733187	0.022921819	0.583657588	0
1.56181E-3	54.326731214	0.757202999	0.022731596	0.585603113	0
1.56471E-3	54.639480444	0.757841524	0.022541373	0.589494163	0
1.56651E-3	54.796131163	0.758235428	0.022446262	0.591439689	0
1.5685E-3	55.109751904	0.758672425	0.02225604	0.595330739	0
1.56904E-3	55.266655409	0.758788702	0.022160928	0.597276265	0
1.57144E-3	55.580811638	0.759312844	0.021970706	0.601167315	0
1.57552E-3	55.895595053	0.760201993	0.021780483	0.605058366	0
1.5772E-3	56.053314728	0.760566428	0.021685372	0.607003891	0
1.57841E-3	56.368934579	0.76083062	0.021495149	0.610894942	0
1.5787E-3	56.526804795	0.760892892	0.021400038	0.612840467	0
1.58003E-3	56.842778013	0.761181135	0.021209815	0.616731518	0
1.5877E-3	57.001548022	0.76283493	0.021114704	0.618677043	0
1.59424E-3	57.320093107	0.764235544	0.020924482	0.622568093	0
1.60382E-3	57.640425495	0.76627471	0.020734259	0.624513619	0
1.60592E-3	57.801017164	0.766718487	0.020639148	0.626459144	0
1.62072E-3	58.124801222	0.769827489	0.020448925	0.630350195	0
1.62147E-3	58.286948359	0.769984182	0.020353814	0.63229572	0
1.63204E-3	58.612774501	0.772176312	0.020163591	0.63618677	0
1.63402E-3	58.776176727	0.772585878	0.02006848	0.638132296	0
1.63856E-3	59.103550573	0.773518438	0.019878258	0.642023346	0
1.63884E-3	59.267434834	0.773577257	0.019783146	0.643968872	0
1.6512E-3	59.597463944	0.776099612	0.019592924	0.647859922	0
1.65227E-3	59.762691279	0.776316757	0.019497812	0.649805447	0
1.65516E-3	60.093624782	0.776901448	0.01930759	0.653696498	0
1.65852E-3	60.259476321	0.777578653	0.019212479	0.655642023	0
1.66314E-3	60.591955774	0.778509577	0.019022256	0.659533074	0
1.6638E-3	60.758335475	0.778640831	0.018927145	0.661478599	0
1.66797E-3	61.09174067	0.779476543	0.018736922	0.66536965	0
1.66802E-3	61.25854307	0.779487255	0.018641811	0.667315175	0
1.67498E-3	61.593526253	0.780873814	0.018451588	0.671206226	0
1.68129E-3	61.761655427	0.782123067	0.018356477	0.673151751	0
1.68178E-3	62.097986881	0.782218566	0.018166255	0.673151751	0
1.68424E-3	62.266410842	0.782704408	0.018071143	0.675097276	0
1.68627E-3	62.60362563	0.783104167	0.017880921	0.678988327	0
1.68641E-3	62.772266561	0.783131298	0.017785809	0.680933852	0
1.68955E-3	63.110020387	0.783747873	0.017595587	0.682879377	0
1.69048E-3	63.279068452	0.783930074	0.017500476	0.684824903	0
1.69205E-3	63.61736046	0.784237336	0.017310253	0.688715953	0
1.69758E-3	63.787118445	0.78531587	0.017215142	0.690661479	0
1.69929E-3	64.126855258	0.785649281	0.017024919	0.694552529	0
1.70131E-3	64.296985884	0.78603972	0.016929808	0.696498054	0
1.70411E-3	64.637579212	0.786582677	0.016739585	0.700389105	0
1.70618E-3	64.808197262	0.786982854	0.016644474	0.70233463	0
1.70683E-3	65.149521432	0.787108271	0.016454251	0.704280156	0
1.70746E-3	65.320267485	0.787229842	0.01635914	0.706225681	0
1.71471E-3	65.662981299	0.78862359	0.016168918	0.710116732	0
1.71683E-3	65.834664034	0.789028516	0.016073806	0.712062257	0
1.71816E-3	66.00647961	0.789282372	0.015978695	0.712062257	0
1.72195E-3	66.350493733	0.79000498	0.015788473	0.715953307	0
1.72568E-3	66.52306204	0.790715062	0.015693361	0.717898833	0
1.72942E-3	66.868839214	0.791423511	0.015503139	0.721789883	0
1.73046E-3	67.041884842	0.791618507	0.015408027	0.723735409	0
1.73699E-3	67.389032598	0.792848039	0.015217805	0.727626459	0
1.73807E-3	67.562840085	0.793052433	0.015122694	0.729571984	0
1.74636E-3	67.91204399	0.794600655	0.014932471	0.733463035	0
1.74637E-3	68.086680856	0.794602229	0.01483736	0.73540856	0
1.75017E-3	68.261697889	0.79530873	0.014742248	0.737354086	0
1.75521E-3	68.612688933	0.796241712	0.014552026	0.737354086	0
1.75577E-3	68.788266042	0.796345153	0.014456915	0.739299611	0
1.75827E-3	69.139824721	0.796805852	0.014266692	0.743190661	0
1.76134E-3	69.315958561	0.797370183	0.014171581	0.743190661	0
1.76653E-3	69.668796512	0.79832085	0.013981358	0.747081712	0
1.77808E-3	69.846604618	0.800421793	0.013886247	0.749027237	0
1.77848E-3	70.024452184	0.800493156	0.013791136	0.750972763	0
1.77966E-3	70.380345056	0.800707073	0.013600913	0.754863813	0
1.78092E-3	70.558437311	0.800935116	0.013505802	0.756809339	0
1.78332E-3	70.914936336	0.801367032	0.013315579	0.760700389	0
1.78735E-3	71.09367117	0.802091094	0.013220468	0.762645914	0
1.78855E-3	71.272525989	0.802306197	0.013125357	0.76459144	0
1.79086E-3	71.630543903	0.80271997	0.012935134	0.76848249	0
1.79138E-3	71.80968215	0.802813386	0.012840023	0.770428016	0
1.79863E-3	72.16898751	0.804104218	0.0126498	0.774319066	0
1.80122E-3	72.349109695	0.804564048	0.012554689	0.776264591	0
1.81008E-3	72.530117658	0.806126761	0.012459578	0.778210117	0
1.81635E-3	72.892852472	0.807225567	0.012269355	0.778210117	0
1.81652E-3	73.074504171	0.807254611	0.012174244	0.780155642	0
1.81804E-3	73.256308255	0.807520633	0.012079133	0.782101167	0
1.82245E-3	73.62044133	0.80828762	0.01188891	0.785992218	0
1.82422E-3	73.8028637	0.808596228	0.011793799	0.787937743	0
1.82703E-3	74.16814988	0.809083223	0.011603576	0.791828794	0
1.8286E-3	74.351009542	0.809353329	0.011508465	0.793774319	0
1.83167E-3	74.534176479	0.809883535	0.011413354	0.795719844	0
1.83438E-3	74.901012271	0.810349333	0.011223131	0.799610895	0
1.83888E-3	75.084900112	0.811121679	0.01112802	0.80155642	0
1.83958E-3	75.268858208	0.811241908	0.011032909	0.80155642	0
1.85423E-3	75.638571369	0.813732247	0.010842686	0.803501946	0
1.85746E-3	75.824317067	0.814275487	0.010747575	0.805447471	0
1.86362E-3	76.010679032	0.815309954	0.010652463	0.807392996	0
1.86873E-3	76.384171557	0.816163711	0.010462241	0.811284047	0
1.87298E-3	76.571469765	0.816870523	0.01036713	0.813229572	0
1.87381E-3	76.758850359	0.817007216	0.010272018	0.815175097	0
1.87628E-3	77.133923635	0.817416902	0.010081796	0.819066148	0
1.87631E-3	77.321554877	0.817422453	0.009986684	0.821011673	0
1.87729E-3	77.509284147	0.817584597	0.009891573	0.821011673	0
1.88131E-3	77.885451064	0.818247337	0.009701351	0.822957198	0
1.88253E-3	78.073703919	0.818448192	0.009606239	0.824902724	0
1.88294E-3	78.261998006	0.818516027	0.009511128	0.826848249	0
1.88738E-3	78.639312447	0.819245187	0.009320905	0.8307393	0
1.89242E-3	78.828554258	0.820068227	0.009225794	0.832684825	0
1.89706E-3	79.018260228	0.820823588	0.009130683	0.83463035	0
1.89906E-3	79.398046045	0.821147764	0.00894046	0.838521401	0
1.8998E-3	79.588026405	0.821268628	0.008845349	0.840466926	0
1.901E-3	79.778126304	0.821462167	0.008750238	0.842412451	0
1.90602E-3	80.158905188	0.822272985	0.008560015	0.846303502	0
1.92027E-3	80.350931813	0.824552859	0.008464904	0.848249027	0
1.92413E-3	80.543344582	0.825165812	0.008369793	0.850194553	0
1.93826E-3	80.929736559	0.827391426	0.00817957	0.854085603	0
1.94185E-3	81.123921832	0.827952075	0.008084459	0.854085603	0
1.9421E-3	81.318132013	0.82799091	0.007989348	0.856031128	0
1.94856E-3	81.512988339	0.828995299	0.007894236	0.857976654	0
1.95055E-3	81.903079423	0.829302191	0.007704014	0.861867704	0
1.96197E-3	82.099276249	0.831060353	0.007608902	0.86381323	0
1.97853E-3	82.297128771	0.833576578	0.007513791	0.865758755	0
1.98595E-3	82.694117587	0.834692426	0.007323569	0.869649805	0
1.98736E-3	82.892853651	0.834903961	0.007228457	0.871595331	0
1.98757E-3	83.091610317	0.834934786	0.007133346	0.873540856	0
1.99473E-3	83.29108351	0.836003277	0.007038235	0.875486381	0
2.00286E-3	83.69165206	0.837207324	0.006848012	0.879377432	0
2.0035E-3	83.89200171	0.837300856	0.006752901	0.881322957	0
2.00984E-3	84.092985876	0.838233834	0.00665779	0.883268482	0
2.03029E-3	84.29601535	0.841204949	0.006562678	0.885214008	0
2.03768E-3	84.703285039	0.842264243	0.006372456	0.889105058	0
2.04179E-3	84.907464208	0.842851028	0.006277344	0.891050584	0
2.0419E-3	85.111654446	0.842866792	0.006182233	0.891050584	0
2.04662E-3	85.316315982	0.843536566	0.006087122	0.891050584	0
2.05429E-3	85.521745086	0.844621272	0.005992011	0.892996109	0
2.06555E-3	85.933996101	0.846199124	0.005801788	0.89688716	0
2.06883E-3	86.140879059	0.846655249	0.005706677	0.898832685	0
2.07185E-3	86.348064168	0.847074613	0.005611566	0.90077821	0
2.07527E-3	86.555590842	0.8475473	0.005516454	0.902723735	0
2.08012E-3	86.76360281	0.848216378	0.005421343	0.902723735	0
2.0814E-3	87.179861195	0.848392156	0.00523112	0.906614786	0
2.0824E-3	87.388101571	0.84853027	0.005136009	0.908560311	0
2.08828E-3	87.596929515	0.849334757	0.005040898	0.910505837	0
2.0896E-3	87.805889332	0.849514729	0.004945787	0.912451362	0
2.09119E-3	88.015008365	0.849731728	0.004850675	0.914396887	0
2.1163E-3	88.43784491	0.853112899	0.004660453	0.918287938	0
2.11778E-3	88.649623118	0.853310082	0.004565341	0.920233463	0
2.12495E-3	88.862117942	0.854259743	0.00447023	0.922178988	0
2.12527E-3	89.074644777	0.854302022	0.004375119	0.922178988	0
2.13268E-3	89.287912729	0.855277402	0.004280008	0.924124514	0
2.13596E-3	89.501509213	0.855707691	0.004184896	0.926070039	0
2.14203E-3	89.929625527	0.856498561	0.003994674	0.929961089	0
2.1525E-3	90.144875368	0.857853799	0.003899562	0.931906615	0
2.16837E-3	90.361712764	0.859884452	0.003804451	0.93385214	0
2.17761E-3	90.57947392	0.861052661	0.00370934	0.935797665	0
2.18417E-3	90.797890591	0.861875728	0.003614229	0.937743191	0
2.18533E-3	91.016423924	0.862021698	0.003519117	0.939688716	0
2.19185E-3	91.454530531	0.862834677	0.003328895	0.943579767	0
2.21376E-3	91.675906801	0.865531534	0.003233784	0.945525292	0
2.22997E-3	91.898903642	0.86749216	0.003138672	0.947470817	0
2.24004E-3	92.122907493	0.868696052	0.003043561	0.949416342	0
2.24022E-3	92.346929601	0.868717777	0.00294845	0.951361868	0
2.26509E-3	92.573438646	0.871643797	0.002853338	0.953307393	0
2.27364E-3	92.800802566	0.872634469	0.002758227	0.955252918	0
2.27814E-3	93.02861695	0.87315341	0.002663116	0.957198444	0
2.29275E-3	93.257892379	0.874822047	0.002568005	0.959143969	0
2.32632E-3	93.722943052	0.878573124	0.002377782	0.963035019	0
2.33358E-3	93.956301126	0.879369323	0.002282671	0.964980545	0
2.37E-3	94.193300629	0.883285611	0.002187559	0.96692607	0
2.40571E-3	94.43387174	0.887003272	0.002092448	0.968871595	0
2.41545E-3	94.675416789	0.887996328	0.001997337	0.970817121	0
2.42099E-3	94.917515471	0.888556934	0.001902226	0.970817121	0
2.42247E-3	95.159762097	0.888706265	0.001807114	0.970817121	0
2.45895E-3	95.405656979	0.89232609	0.001712003	0.972762646	0
2.46005E-3	95.65166149	0.892433024	0.001616892	0.974708171	0
2.46589E-3	95.898250314	0.893001179	0.00152178	0.976653696	0
2.48339E-3	96.146588833	0.894684606	0.001426669	0.976653696	0
2.49111E-3	96.395699431	0.895418996	0.001331558	0.978599222	0
2.50034E-3	96.645733775	0.896290925	0.001236447	0.980544747	0
2.53664E-3	96.89939815	0.899647485	0.001141335	0.980544747	0
2.55331E-3	97.154729322	0.901152103	0.001046224	0.982490272	0
2.55408E-3	97.410137694	0.901221243	0.000951113	0.984435798	0
2.61915E-3	97.67205306	0.906878326	0.000856002	0.986381323	0
2.64407E-3	97.936459616	0.908957333	0.00076089	0.988326848	0
2.82479E-3	98.218938548	0.922712612	0.000665779	0.990272374	0
2.84988E-3	98.503926486	0.924450307	0.000570668	0.992217899	0
2.88192E-3	98.792118649	0.926612811	0.000475556	0.992217899	0
2.90541E-3	99.082659192	0.928158304	0.000380445	0.994163424	0
2.93068E-3	99.375727613	0.929785572	0.000285334	0.996108949	0
3.08184E-3	99.683911295	0.938774859	0.000190223	0.996108949	0
3.16089E-3	100	0.943007973	0.000095111	0.998054475	0
3.16089E-3	100	0.943007973	0.000095111	1	0
