## Supplementary data 8 for "Genetic, morphological, and niche variation in the widely hybridizing *Rhus integrifolia-Rhus ovata* species complex": species_sampleAverages.csv

Predictor variable	Categorical	Sample average
X01.1	false	16.218578085361287
X02	false	15.142811772424423
X03	false	50.58273178872431
X08	false	12.345730558443625
X09	false	20.308367074231693
X12	false	403.0603112840467
X14	false	2.6070038910505837
X15	false	75.0426308450068
X18	false	52.81906614785992
X19	false	185.2626459143969
