## Supplementary data 8 for "Genetic, morphological, and niche variation in the widely hybridizing *Rhus integrifolia-Rhus ovata* species complex": species_samplePredictions.csv

X	Y	Test or train	Raw prediction	Cumulative prediction	Cloglog prediction
1.0	1.0	train	0.0011730777106796354	29.60885845245638	0.654654289949675
2.0	2.0	train	0.0010076399037436447	23.624199694620636	0.5987883213622647
3.0	3.0	train	0.0011810434008977379	30.023391834303457	0.6571385821924418
4.0	4.0	train	5.64279690942035E-4	13.226769049610274	0.40036266174839175
5.0	5.0	train	0.0015488896656463815	53.106912743306694	0.7543440675416204
6.0	6.0	train	9.260001529603311E-4	21.44843563606272	0.5679753358512443
7.0	7.0	train	0.0013781166074519366	40.78391127361489	0.7132213508591156
8.0	8.0	train	0.0012058354968287285	31.099318606147882	0.6647568048265933
9.0	9.0	train	7.929807776955789E-4	18.369479837517133	0.5126202014514916
10.0	10.0	train	8.599160783653564E-4	20.06024542684379	0.5413086997203755
11.0	11.0	train	0.0015064486859102156	49.487136468156365	0.7447105651218744
12.0	12.0	train	0.001273648244548865	35.29133530110074	0.6847409443513774
13.0	13.0	train	0.0010581598087377997	25.50365414221251	0.6167448843217416
14.0	14.0	train	7.807802463204589E-4	18.010665736528498	0.5072009206987047
15.0	15.0	train	8.441782655516596E-4	19.688963665586552	0.5347191172258927
16.0	16.0	train	0.0017986289221703898	72.16893409345433	0.8041042179685425
17.0	17.0	train	0.001239733488666642	32.56501314697934	0.6748999246991605
18.0	18.0	train	0.001094702076095146	26.13579558629865	0.6292303118229408
19.0	19.0	train	6.92118201699533E-4	15.605467631145254	0.4659659202793913
20.0	20.0	train	7.13203112605909E-4	16.026651839460442	0.47607448798718965
21.0	21.0	train	0.0015995041022097446	57.49611214995653	0.7653587079109632
22.0	22.0	train	0.0012799520118525675	35.586261642186	0.686536999544041
23.0	23.0	train	5.479186326046543E-4	12.700521794386017	0.39140455899863624
24.0	24.0	train	0.0014352399687496912	45.292485847602876	0.7276910210599947
25.0	25.0	train	0.0015627813024296213	54.431480899159034	0.7574176263213344
26.0	26.0	train	7.398962905863328E-4	17.017554847866087	0.48859779225094657
27.0	27.0	train	0.0018165169925555584	73.07129059810305	0.8072546112920767
28.0	28.0	train	0.0013541246283529512	39.55764359650059	0.7069170739106396
29.0	29.0	train	0.0017665270434982594	69.66859551662114	0.7983208503798486
30.0	30.0	train	0.0014299368050101774	44.81926468399108	0.7263790232323217
31.0	31.0	train	0.0018224461691059481	73.62012501362108	0.8082876199672369
32.0	32.0	train	0.0013625256545530227	40.371078096144174	0.7091401917846378
33.0	33.0	train	0.001243398938849298	33.061375144814235	0.6759781640595932
34.0	34.0	train	0.0012190869485117477	31.90105470859078	0.6687591082642838
35.0	35.0	train	0.001485744594108784	48.36408959233569	0.7398748339582524
36.0	36.0	train	0.0013949997657418806	42.008355754610825	0.7175762084967032
37.0	37.0	train	0.0015021971438898155	48.89032425953258	0.7437249478240491
38.0	38.0	train	0.0014900208716199378	48.51295455014588	0.7408810677480309
39.0	39.0	train	0.0013107150287086033	36.623796223183994	0.6951561965200626
40.0	40.0	train	0.0014921037978858302	48.56745959767687	0.7413697821669947
41.0	41.0	train	0.0020569575888585794	85.61941082441493	0.844996338757187
42.0	42.0	train	0.0014175942134685346	43.675517078971076	0.7233009486614435
43.0	43.0	train	8.397186026551434E-4	19.54840026733022	0.532834655909018
44.0	44.0	train	0.0015755186700426192	55.89549244306713	0.7602019933723417
45.0	45.0	train	0.0015596726549931522	54.01478649327789	0.7567331874718454
46.0	46.0	train	0.001779659320515957	70.38014012080716	0.8007070733835767
47.0	47.0	train	0.0014651900134795511	46.88712515119939	0.7349834180000179
48.0	48.0	train	0.0015151127835938598	50.320251688058825	0.7467074089775481
49.0	49.0	train	0.001987566663866083	83.08845279864414	0.8349347863636738
50.0	50.0	train	0.001632036973378404	58.61268120370218	0.7721763119126117
51.0	51.0	train	9.179823952086632E-4	21.029273653291074	0.5648244520678437
52.0	52.0	train	0.0015796991481437583	56.7641762643549	0.7611088549648191
53.0	53.0	train	0.0012471244708018563	33.39079960976515	0.6770704127756974
54.0	54.0	train	0.001058839982432864	25.5737944786894	0.6169810767226622
55.0	55.0	train	0.001193853986426471	30.505414763594914	0.661096445366139
56.0	56.0	train	0.0012772937885403683	35.46808643253817	0.6857808755778693
57.0	57.0	train	0.001548783316295959	53.08267889891858	0.7543203879060129
58.0	58.0	train	7.285234006603099E-4	16.620887192356143	0.4832991373245479
59.0	59.0	train	0.0012559174406351033	33.81073133268302	0.6796337515979711
60.0	60.0	train	0.001587700092588051	57.001552531704675	0.7628349296444862
61.0	61.0	train	0.0014842200284730493	48.066869094722634	0.739515150415992
62.0	62.0	train	0.0013475273017370681	38.880814542377735	0.7051593544764707
63.0	63.0	train	9.459356281167695E-4	21.91693932235	0.5757112124476592
64.0	64.0	train	0.001580033030128566	56.84284073705994	0.7611811351597604
65.0	65.0	train	0.0015389223306499298	52.310232610853106	0.7521148038551978
66.0	66.0	train	0.0014004564431804028	42.352748172229596	0.718969519488355
67.0	67.0	train	0.001523359433572454	50.776527558320005	0.7485935320396001
68.0	68.0	train	0.0010528107119667225	25.011124396617046	0.6148823101324612
69.0	69.0	train	0.0016490883119426494	59.54107894965007	0.7756701099489849
70.0	70.0	train	0.0013109810076048448	36.755733942140765	0.6952296756814316
71.0	71.0	train	0.00157012712754657	55.408958696696864	0.7590273335167832
72.0	72.0	train	0.001667970396634507	61.09306386175427	0.7794765429927395
73.0	73.0	train	0.00133312321164192	38.13021621828775	0.7012849664306215
74.0	74.0	train	0.0028819216312606717	98.7921388255586	0.9266128110134074
75.0	75.0	train	7.029948143748363E-4	15.791904947448383	0.4712045265519068
76.0	76.0	train	0.001577783666653854	56.205560002647175	0.7606937604089843
77.0	77.0	train	0.0021326795171569737	89.28789883224651	0.8552774020438471
78.0	78.0	train	9.89343461488282E-4	22.832066939604108	0.592079625658942
79.0	79.0	train	0.0014436649768560668	45.79454675853665	0.7297624364936754
80.0	80.0	train	0.0016980734300161154	63.88515139301965	0.7854118876410623
81.0	81.0	train	2.0877463086850482E-4	6.406537752800501	0.17239654993784415
82.0	82.0	train	0.0015507583047228424	53.546478446367274	0.7547597646034343
83.0	83.0	train	0.0013148274803483132	37.01830193648944	0.6962903218310736
84.0	84.0	train	0.001994731932638096	83.29117873189912	0.8360032767018373
85.0	85.0	train	0.0012706134615246565	35.07595460185494	0.68387261473514
86.0	86.0	train	0.0017304562837452348	67.04126649426955	0.7916185067569335
87.0	87.0	train	0.0012160456130809205	31.82603627415945	0.667844786718049
88.0	88.0	train	7.710419338519178E-4	17.776052811181653	0.5028321064249979
89.0	89.0	train	0.0011572476541772457	28.556178260025533	0.649663747560737
90.0	90.0	train	0.0016262244480566756	58.43350687060322	0.7709729391285745
91.0	91.0	train	8.477538306339215E-4	19.80165520106795	0.5362245049383332
92.0	92.0	train	0.0016207200021564417	58.12480168821446	0.7698274890357371
93.0	93.0	train	0.0010591335726198184	25.60372877312137	0.6170829818351143
94.0	94.0	train	0.0021120654934759205	88.36653849389398	0.8525480820208862
95.0	95.0	train	0.00186619345595061	76.19877424941089	0.8157402889196401
96.0	96.0	train	0.00165120278722715	59.59789434223742	0.7760996124134513
97.0	97.0	train	0.0017018235871291726	64.3594588659796	0.7861400181869136
98.0	98.0	train	0.0012413827576290652	32.7478579095969	0.6753855216943176
99.0	99.0	train	0.0017613383951915914	69.31586648899106	0.7973701825491237
100.0	100.0	train	0.0017913824640192171	71.80980426521543	0.8028133857022396
101.0	101.0	train	0.0016038197795045922	57.640418122158614	0.7662747096548399
102.0	102.0	train	0.001484916657421279	48.20301703038938	0.7396795644466336
103.0	103.0	train	0.0017792693995616843	70.2625383510876	0.8006366304898498
104.0	104.0	train	0.0018343759347267136	74.90046198031892	0.8103493332990872
105.0	105.0	train	0.0015359927635524428	51.85472232811631	0.7514557472436396
106.0	106.0	train	0.0015097768547371253	50.016505522986265	0.7454794747968818
107.0	107.0	train	0.0010549091874386654	25.07486760966706	0.615614083191635
108.0	108.0	train	0.0014709116864181013	47.62179337194968	0.7363541813052857
109.0	109.0	train	0.0015714351639991289	55.58017861308455	0.7593128440978343
110.0	110.0	train	0.001704109697166196	64.63754237515245	0.7865826766698579
111.0	111.0	train	0.0013289639643565083	37.92826658868206	0.7001567753939368
112.0	112.0	train	0.0017944246832593154	71.96057470373438	0.803356337561348
113.0	113.0	train	9.985658804656649E-4	23.071171697362548	0.5954750842281678
114.0	114.0	train	0.0014690873329545216	47.32710083652367	0.7359178855785085
115.0	115.0	train	0.0017219459039757223	66.35012194139057	0.7900049803642302
116.0	116.0	train	0.0013916655767802412	41.61545766677647	0.7167214570585116
117.0	117.0	train	0.0016920507668494002	63.61738400047179	0.7842373361040627
118.0	118.0	train	0.0014000926501512476	42.31382562807116	0.7188768426125539
119.0	119.0	train	0.0011327295982038789	27.993503797346587	0.6417915239277645
120.0	120.0	train	0.0017369856817483636	67.38880303117527	0.792848038822576
121.0	121.0	train	0.001686271292504893	62.60518255306061	0.7831041673928993
122.0	122.0	train	0.0017552108259946805	68.61294790756793	0.7962417123718829
123.0	123.0	train	0.0010985583583862212	26.58738378008629	0.6305239305483146
124.0	124.0	train	0.0010559041104927843	25.25906069088554	0.6159605432324915
125.0	125.0	train	0.001421957754708036	44.006380345032596	0.7243930934989529
126.0	126.0	train	0.0014495364354588651	46.13516799322953	0.7311966990441064
127.0	127.0	train	0.0020098416559189017	84.0930023161146	0.838233833685416
128.0	128.0	train	0.0012494083557681398	33.57231937089204	0.6777381792886505
129.0	129.0	train	0.0011752071679985406	29.82171729012386	0.6553201699348025
130.0	130.0	train	0.0018998035969583235	79.58859622284498	0.8212686283406373
131.0	131.0	train	0.0017893192527923445	71.3917494868588	0.8024443067902387
132.0	132.0	train	0.001745678841643206	67.88335120856263	0.7944737707282571
133.0	133.0	train	0.0016340222636285666	58.77633995448674	0.7725858782065357
134.0	134.0	train	2.6956927029352085E-4	7.524752035584796	0.21676451749861336
135.0	135.0	train	0.0011048505413374806	26.762767622674453	0.6326250070664463
136.0	136.0	train	8.347582477026794E-4	19.296681998924967	0.5307296565399108
137.0	137.0	train	0.0016858765881204276	62.538273756321836	0.7830265618344714
138.0	138.0	train	5.128867563605125E-4	11.980023715523409	0.3717710949724402
139.0	139.0	train	5.088526293686192E-4	11.801687204699913	0.36946989869435387
140.0	140.0	train	0.0016541738663812167	59.98070275677854	0.7767017232561344
141.0	141.0	train	7.288546496308193E-4	16.62871437619483	0.4834542404390303
142.0	142.0	train	0.0015618055455723736	54.32608109191982	0.7572029990560742
143.0	143.0	train	0.0015042983698143443	49.112765327441174	0.7442125409690086
144.0	144.0	train	0.0015122219262175003	50.1560654983189	0.7460428856804592
145.0	145.0	train	0.0017873483417888921	71.09359762655406	0.8020910939345248
146.0	146.0	train	0.0010059149437517134	23.49931154006339	0.5981605751342206
147.0	147.0	train	0.0016631429886611953	60.592709186963724	0.7785095769831519
148.0	148.0	train	0.001825827285896795	74.01180296171107	0.808874213203488
149.0	149.0	train	0.0018738059407495777	76.75793394363212	0.8170072155401741
150.0	150.0	train	0.0018012218482267757	72.34914745388981	0.8045640476385653
151.0	151.0	train	0.001690869312724099	63.362954683321895	0.7840061734421404
152.0	152.0	train	0.001706180499838066	64.80845973401996	0.7869828543675654
153.0	153.0	train	0.0013492647778320882	39.01761945288789	0.7056232885500742
154.0	154.0	train	0.0016817754595128713	62.0948703327595	0.7822185655995495
155.0	155.0	train	0.0015360647129283866	52.00277167823194	0.7514719544656926
156.0	156.0	train	0.0017181557595732924	66.00593181198701	0.7892823721601383
157.0	157.0	train	7.147414714698793E-4	16.084628375427386	0.4768044772330806
158.0	158.0	train	0.001435468192630951	45.344916878592585	0.727747342029069
159.0	159.0	train	1.4228366285222533E-4	4.9240644977465235	0.1209887862920922
160.0	160.0	train	7.57147190479005E-4	17.319651076824922	0.49653148943854386
161.0	161.0	train	0.0019060211317956997	80.15892043957253	0.8222729848665301
162.0	162.0	train	0.0019503657142186438	81.86695467917336	0.8292744316648221
163.0	163.0	train	0.0012694466069391418	34.88382008697396	0.6835381113547394
164.0	164.0	train	0.002142028895121296	89.92954760004807	0.8564985612988398
165.0	165.0	train	0.001171496460578772	29.434359350640722	0.6541590018877584
166.0	166.0	train	0.001757316954581666	69.0058041656814	0.7966302899264535
167.0	167.0	train	0.0018163507460551057	72.89364966127941	0.8072255669720046
168.0	168.0	train	6.479134058533631E-4	14.76953148193033	0.44413563943783085
169.0	169.0	train	0.00169929470102505	64.1272511928191	0.7856492814330162
170.0	170.0	train	0.0015348856491970324	51.723976907900756	0.7512062268181846
171.0	171.0	train	0.001131824890590449	27.81830628958894	0.6414976817347758
172.0	172.0	train	0.00161712057951283	58.046055615798366	0.7690753694822441
173.0	173.0	train	0.0016680239947062243	61.25873533428249	0.7794872553585569
174.0	174.0	train	0.0021841667065613333	90.79778093522107	0.8618757277933168
175.0	175.0	train	0.0016351824231737664	58.85999764001222	0.7728248787138244
176.0	176.0	train	0.0013842645357786034	41.17969599629907	0.7148148733117249
177.0	177.0	train	0.0010956821344975279	26.258441362090284	0.6295595083868919
178.0	178.0	train	0.001208315196360916	31.387795317685153	0.6655094028616612
179.0	179.0	train	0.0013090255636897564	36.36244588188091	0.6946890521631033
180.0	180.0	train	0.0018873827587299716	78.6394160317333	0.8192451874903584
181.0	181.0	train	0.001197360100284832	30.6181815614436	0.6621716825414437
182.0	182.0	train	0.002405711106307369	94.43389917563323	0.8870032718207997
183.0	183.0	train	0.0017013062551573175	64.296670481807	0.7860397200996742
184.0	184.0	train	0.0017283474285389525	66.76967591755239	0.7912198372645727
185.0	185.0	train	0.001436487041602511	45.579003969188726	0.7279986309966608
186.0	186.0	train	0.001876278875152736	77.13375282522337	0.8174169023122273
187.0	187.0	train	0.0012679214748847233	34.75080749009728	0.6831003665042457
188.0	188.0	train	0.0015677040953696018	54.984318637693065	0.7584975530834996
189.0	189.0	train	0.0014240223761836056	44.29134300076372	0.7249083414210069
190.0	190.0	train	0.001051380240102459	24.96767243636069	0.6143826826316412
191.0	191.0	train	0.0022927542875691652	93.25795177539338	0.874822047497934
192.0	192.0	train	0.0015092331921236321	49.867267481520365	0.7453540304000166
193.0	193.0	train	0.001818040836764284	73.25637734650834	0.8075206327559332
194.0	194.0	train	0.0021918535062118213	91.45456595738499	0.8628346769747063
195.0	195.0	train	0.0020350173100236514	84.55654174825968	0.8418831797841657
196.0	196.0	train	0.0015723154747162113	55.64835696175372	0.7595048027306698
197.0	197.0	train	0.0016904806520202527	63.27920894450989	0.7839300741789567
198.0	198.0	train	0.0013097628432417728	36.47615238034582	0.6948930011053027
199.0	199.0	train	0.001345391289731127	38.63912939787092	0.7045880028284901
200.0	200.0	train	0.0018636196420026732	76.01066820130433	0.8153099544128648
201.0	201.0	train	0.0018857616457793522	78.50178352400367	0.8189794124333301
202.0	202.0	train	0.001504598914100418	49.26285317955749	0.7442822069185239
203.0	203.0	train	0.0016214713705218074	58.286990606098676	0.7699841823547073
204.0	204.0	train	0.0019421018109673934	81.31818663814748	0.8279909099869749
205.0	205.0	train	0.0015771967501269888	56.05300962745529	0.7605664283202235
206.0	206.0	train	0.0018744538876073421	76.85662567651481	0.8171146485699694
207.0	207.0	train	0.0017885481860844584	71.2722556327201	0.802306196750512
208.0	208.0	train	0.0013584044948310148	40.099209249573605	0.7080517468003398
209.0	209.0	train	0.0013355128645324197	38.34332176551798	0.7019312359396389
210.0	210.0	train	0.0015432448885544633	52.77282607047189	0.753084047481615
211.0	211.0	train	0.001857456985295394	75.82414370216678	0.8142754868315433
212.0	212.0	train	0.0016864093128269282	62.77143880738165	0.7831312979721762
213.0	213.0	train	0.0025366437533060207	96.89945563866377	0.8996474847529651
214.0	214.0	train	0.001658515383858241	60.25924846557888	0.777578652875294
215.0	215.0	train	0.0013960943353161597	42.082224786509315	0.7178562492473194
216.0	216.0	train	0.0018988004329693385	79.348756106597	0.8211060501988545
217.0	217.0	train	0.0016748482813572255	61.58718666532514	0.7808469473789461
218.0	218.0	train	0.0017809225471066403	70.55881566143076	0.8009351162747307
219.0	219.0	train	0.0026191536625154005	97.67209192007557	0.9068783256727037
220.0	220.0	train	0.0018829408764123507	78.2620724841613	0.8185160265409417
221.0	221.0	train	0.002117782083268384	88.64968485910858	0.8533100818036717
222.0	222.0	train	0.0018316693692410997	74.53413884571799	0.8098835352275291
223.0	223.0	train	0.0019839403009437144	82.58659359119525	0.8343913700042767
224.0	224.0	train	0.0019202662477771988	80.35088124972415	0.8245528589587142
225.0	225.0	train	9.577576332507476E-4	22.27093238320661	0.5802331033282375
226.0	226.0	train	0.0016660815506340393	60.94075294119766	0.7790986967351443
227.0	227.0	train	0.0013833597839957243	41.060383786070105	0.7145809215167571
228.0	228.0	train	0.0020895981747328035	87.80560038692474	0.849514729069384
229.0	229.0	train	0.0012649591028579103	34.56787666721987	0.6822483726249484
230.0	230.0	train	0.0019256566121836475	80.58509056216644	0.8254079177254086
231.0	231.0	train	7.917715749852523E-4	18.3234610487725	0.5120857643172216
232.0	232.0	train	0.0021391342500577987	89.72538865854514	0.8561215855794438
233.0	233.0	train	0.0017256830738781265	66.5233462316823	0.7907150623910386
234.0	234.0	train	0.0019241276834916477	80.54322910899832	0.8251658121983875
235.0	235.0	train	0.0017068302941870975	65.14960116419962	0.7871082708447423
236.0	236.0	train	0.0018970597069290368	79.01824824582083	0.8208235877617782
237.0	237.0	train	8.478222390305795E-4	19.803105063440594	0.536253258770405
238.0	238.0	train	0.0019017677103950344	79.83635895488773	0.8215865153950043
239.0	239.0	train	0.0018270345215430155	74.16867650918951	0.8090832225699556
240.0	240.0	train	0.002071851091140947	86.34813037877532	0.8470746131748021
241.0	241.0	train	0.002082403766094057	87.38823532366648	0.8485302697363004
242.0	242.0	train	0.002002823094777827	83.68983372404264	0.8372015244339824
243.0	243.0	train	2.1017128633311416E-5	1.5280300605403303	0.01886842115910703
244.0	244.0	train	0.002326322316118534	93.72301749896423	0.8785731238538373
245.0	245.0	train	0.001985947857627473	82.69400296463705	0.8346924263047589
246.0	246.0	train	0.0026440655650926434	97.93641256067976	0.9089573328187958
247.0	247.0	train	0.002905405433621958	99.08260271188267	0.9281583039173591
248.0	248.0	train	0.0017294243066827651	66.86955580306125	0.791423511388894
249.0	249.0	train	0.0013195936479514655	37.54522279188869	0.6975994502117995
250.0	250.0	train	0.002068829577213568	86.14085239213793	0.8466552493419688
251.0	251.0	train	0.0014074725390475875	43.05441812457306	0.7207509169256903
252.0	252.0	train	0.0017147116968499426	65.66311871401841	0.7886235898818299
253.0	253.0	train	0.002030294745742958	84.2962768922542	0.8412049486634205
254.0	254.0	train	0.0017074605303379307	65.32029255453585	0.78722984186345
255.0	255.0	train	0.0014030697159727046	42.626139747462915	0.7196343576550321
256.0	256.0	train	0.0020911903269129565	88.01501387000776	0.8497317278249474
257.0	257.0	train	0.0010096091672870183	23.801622733012074	0.599503775633677
258.0	258.0	train	0.001225988983274184	32.07083337122314	0.6708247518790713
259.0	259.0	train	0.0020811856684175645	87.11016016503191	0.848362952875298
260.0	260.0	train	3.574378891577667E-4	9.187805661399508	0.2767214650289024
261.0	261.0	train	0.001293291090866973	36.102142557762825	0.6903038770997811
262.0	262.0	train	0.0011505990562971598	28.27263149749747	0.6475462822810045
263.0	263.0	train	0.0020376795735130046	84.70326153490987	0.8422642431863422
264.0	264.0	train	0.0021853333297290026	91.01664766269256	0.8620216975899861
265.0	265.0	train	0.0015685033107765405	55.11071389000644	0.7586724250062242
266.0	266.0	train	0.0013325226825760385	38.07661777239143	0.7011223361940602
267.0	267.0	train	0.0020801196807101194	86.76358911595537	0.8482163780737387
268.0	268.0	train	0.0022400385128418664	92.12287441165452	0.8686960515973717
269.0	269.0	train	6.131061979335024E-4	14.021504671111082	0.42632012343262604
270.0	270.0	train	0.0011171787474592342	27.253620575319665	0.6367070485466144
271.0	271.0	train	7.73410178864597E-4	17.83304301474496	0.5038981026879461
272.0	272.0	train	0.0012055230871035269	31.06183940841333	0.6646618672833908
273.0	273.0	train	0.002002862400068018	83.69240339248029	0.8372073238677286
274.0	274.0	train	5.42795332903055E-4	12.534839581740433	0.3885719988061882
275.0	275.0	train	8.396442093979904E-4	19.544625105663158	0.5328031558897726
276.0	276.0	train	0.002273639198969317	92.80078126477473	0.8726344691833177
277.0	277.0	train	0.002081398178503935	87.17926884108567	0.8483921563837059
278.0	278.0	train	0.0017181953241322085	66.00968594254945	0.7892899281505189
279.0	279.0	train	6.483660972241669E-4	14.781229253982156	0.4443636599627746
280.0	280.0	train	0.0016616515446206226	60.484838711153614	0.7782099730810548
281.0	281.0	train	0.001528948936420529	51.08185474733442	0.7498639365033006
282.0	282.0	train	0.002324184413960998	93.69335843106799	0.8783376105408908
283.0	283.0	train	8.094690106192367E-4	18.803370659249897	0.5198494411129673
284.0	284.0	train	0.0022402210867028672	92.34693949838756	0.8687177772304273
285.0	285.0	train	0.0013132602305869659	36.911318303970745	0.6958586066542976
286.0	286.0	train	0.002554083719124163	97.41015266396721	0.9012212430975477
287.0	287.0	train	0.001790859890799227	71.63052697839699	0.8027199701000627
288.0	288.0	train	0.0031608870462841894	99.99998818929531	0.9430079729982525
289.0	289.0	train	0.0019009989904684673	79.77796637746468	0.8214621673101842
290.0	290.0	train	0.002125268357265442	89.07355376082405	0.8543020218711511
291.0	291.0	train	0.002265090448785376	92.5734505802225	0.871643796735762
292.0	292.0	train	0.0012449286297626203	33.19756001657005	0.6764270840328044
293.0	293.0	train	0.0015207847991363947	50.62450842471639	0.7480061903641706
294.0	294.0	train	0.0018242236927023439	73.80334373314344	0.8085962283600213
295.0	295.0	train	0.0030818368194571086	99.68390481053706	0.938774859243812
296.0	296.0	train	8.220572462787768E-4	19.047863070573957	0.5252964634864659
297.0	297.0	train	0.0014164257040784531	43.580211237543224	0.7230077500851545
298.0	298.0	train	0.0021892125636704843	91.27730993567751	0.8625059652949728
299.0	299.0	train	0.001392416775204024	41.75429886066282	0.7169142594867643
300.0	300.0	train	0.0021359648399046	89.50185057084472	0.8557076907569379
301.0	301.0	train	8.598604470416192E-4	20.057946034433876	0.5412855714672319
302.0	302.0	train	0.0020655525607514392	85.93415761802208	0.8461991235496269
303.0	303.0	train	0.0025533117122196565	97.15529726386357	0.901152103209144
304.0	304.0	train	0.0022137627031643425	91.67594398774331	0.8655315342984072
305.0	305.0	train	0.0012143660300900146	31.705620992405954	0.667338769695106
306.0	306.0	train	0.0019418527372134235	81.12604821085772	0.8279520752496674
307.0	307.0	train	0.001899057737555082	79.3976164227542	0.8211477644571901
308.0	308.0	train	0.001544918035483967	52.86625958878514	0.7534581976684143
309.0	309.0	train	0.001093926229723991	26.039031214371043	0.628969501579855
310.0	310.0	train	0.0014266620032441016	44.49720107697389	0.7255656852335994
311.0	311.0	train	0.0018687318015567253	76.384250951905	0.8161637111443416
312.0	312.0	train	0.0019505451303681583	81.90212485015387	0.829302191493073
313.0	313.0	train	0.002333580742007701	93.95630595454081	0.8793693226389236
314.0	314.0	train	0.0021683739644734632	90.36180619563683	0.859884452054056
315.0	315.0	train	0.0014676531013100343	47.034522314012676	0.7355743809634732
316.0	316.0	train	0.0024833851918379403	96.146520601466	0.8946846062943893
317.0	317.0	train	9.371707216083254E-4	21.785101032334275	0.5723272386707088
318.0	318.0	train	0.0024600451146600875	95.65056893031249	0.8924330242395703
319.0	319.0	train	0.001638842612212051	59.267504583677855	0.7735772567509831
320.0	320.0	train	9.206398663901362E-4	21.139404934766965	0.5658713446524082
321.0	321.0	train	0.0024224662583454395	95.15914966241019	0.8887062646758342
322.0	322.0	train	0.0014532054460592936	46.3034174523878	0.7320890869046212
323.0	323.0	train	0.0018395809519751165	75.26888223241839	0.8112419079282777
324.0	324.0	train	0.001684239610499007	62.26638417480485	0.782704407846357
325.0	325.0	train	0.0017380748680141506	67.56304514284693	0.7930524331539823
326.0	326.0	train	0.0017344918749029772	67.25622731137844	0.7923792958760635
327.0	327.0	train	0.0011565389480734708	28.50341357127102	0.6494386438123378
328.0	328.0	train	0.002824789321274123	98.21893748710048	0.9227126123474958
329.0	329.0	train	0.00217761155888559	90.57952582344528	0.8610526607286615
330.0	330.0	train	0.0017463602097433663	67.91570688241619	0.7946006547526722
331.0	331.0	train	0.0011329867548972368	28.043302440699122	0.6418750025104645
332.0	332.0	train	0.001697579850385718	63.78711385219366	0.7853158697818503
333.0	333.0	train	0.001778475655589774	70.02252057703896	0.800493156222021
334.0	334.0	train	0.002088279432288179	87.59690935273939	0.8493347568252316
335.0	335.0	train	0.0023699950340469876	94.19326831355805	0.8832856109037562
336.0	336.0	train	0.0011515679640100296	28.310255949788893	0.6478556577101219
337.0	337.0	train	0.0014703683037282944	47.53423002462498	0.7362243062873113
338.0	338.0	train	0.0014065506889708332	43.015433770064405	0.7205175036897041
339.0	339.0	train	0.0011086451966716697	26.984268799893055	0.6338863329315254
340.0	340.0	train	0.0012690735455405586	34.82228772579218	0.6834310908142738
341.0	341.0	train	0.0015787021566642263	56.52731716201935	0.7608928917830832
342.0	342.0	train	0.0010970649977388985	26.416593994144563	0.6300235079142567
343.0	343.0	train	0.0010317677386733441	24.532738487807077	0.6074668073966991
344.0	344.0	train	0.0010805855311809378	25.767839737326266	0.6244560541368275
345.0	345.0	train	6.1134732521763E-4	14.001923432856556	0.42540486819419643
346.0	346.0	train	0.0018825285494064696	78.07348008426757	0.8184481916395249
347.0	347.0	train	0.0016522733512724529	59.76307503274822	0.7763167568989957
348.0	348.0	train	0.0010874704536518935	25.82052239576729	0.6267921867431125
349.0	349.0	train	0.0015665071925055833	54.795886831878356	0.7582354283445543
350.0	350.0	train	0.002491105979992594	96.39556971254807	0.89541899643687
351.0	351.0	train	8.982825817327335E-4	20.82276776663629	0.5569847155597771
352.0	352.0	train	7.807191224147948E-4	18.008926249725683	0.5071736192935203
353.0	353.0	train	7.705512026316703E-4	17.759310206043725	0.5026109317826734
354.0	354.0	train	0.002229968405536737	91.89888170737503	0.8674921603097888
355.0	355.0	train	0.002458948814185094	95.40564898596776	0.8923260901127977
356.0	356.0	train	0.0012742001725401532	35.33050144952316	0.684898608647489
357.0	357.0	train	7.417096070023578E-4	17.04917933855104	0.489437583507478
358.0	358.0	train	0.0021162999571720667	88.43784418880463	0.8531128989552796
359.0	359.0	train	0.002278143838436334	93.02867718676504	0.8731534098182422
360.0	360.0	train	0.00101033471233589	23.849604881762613	0.5997670520808485
361.0	361.0	train	0.00196196826253353	82.09924639913952	0.8310603534988966
362.0	362.0	train	6.993661013653263E-4	15.729190909462003	0.469462532378617
363.0	363.0	train	0.0014831336653970627	47.771084257611996	0.7392585465027146
364.0	364.0	train	9.89661746497417E-4	22.839389131882214	0.5921972835142906
365.0	365.0	train	0.001455349449053309	46.542258715387696	0.7326091857457007
366.0	366.0	train	0.0018729820756517033	76.57193836361337	0.8168705231898015
367.0	367.0	train	0.0010981194158164128	26.537183644122695	0.6303769119107281
368.0	368.0	train	9.558606050319518E-4	22.116882607875123	0.5795107538378275
369.0	369.0	train	5.554976528236873E-4	12.916682820707111	0.39557078645131505
370.0	370.0	train	0.001877292706257269	77.50953738193869	0.8175845967477525
371.0	371.0	train	0.001948563253822929	81.51362617182086	0.8289952987349766
372.0	372.0	train	0.001978525213077327	82.29707157868579	0.8335765782303763
373.0	373.0	train	0.001783319084310379	70.91480031830956	0.8013670322223686
374.0	374.0	train	0.001350751361637733	39.33098550079483	0.7060196508061829
375.0	375.0	train	0.0018813085781269217	77.88531801384771	0.8182473368019979
376.0	376.0	train	0.0017780810632480003	69.84707735817226	0.8004217927291596
377.0	377.0	train	0.0015332738113838023	51.54200051300849	0.7508425043776723
378.0	378.0	train	0.0015071589554213202	49.5744714798958	0.7448748540213068
379.0	379.0	train	0.0012016182563562424	30.776493585427986	0.6634729657778407
380.0	380.0	train	0.001854234461379144	75.63882792688953	0.813732246829797
381.0	381.0	train	0.002054291040752811	85.52178319003221	0.8446212722591478
382.0	382.0	train	0.0016637970120562352	60.75758224289365	0.7786408306697908
383.0	383.0	train	0.0015912155171022417	57.17277901498968	0.7635893767625274
384.0	384.0	train	0.0015690350518308962	55.26521765885977	0.7587887021833362
385.0	385.0	train	0.0014221936382751228	44.038816912204034	0.7244520095114848
386.0	386.0	train	0.001446878706211492	46.01309912610345	0.7305484222271622
387.0	387.0	train	8.733237501182427E-4	20.47601373326036	0.5468489549429125
388.0	388.0	train	0.0012641633072200946	34.45543730513162	0.6820191075226436
389.0	389.0	train	0.0010280942643814193	24.34460893366722	0.6061577202668724
390.0	390.0	train	2.3457290836460928E-4	6.97423367927968	0.1915231392460225
391.0	391.0	train	8.238675973683509E-4	19.083327647870412	0.5260747168659423
392.0	392.0	train	2.0145732649531908E-4	6.160775359078439	0.16688966108930148
393.0	393.0	train	6.47190733358103E-4	14.75086262032185	0.4437714355490856
394.0	394.0	train	0.0013854626435662182	41.337486354820044	0.7151243863662704
395.0	395.0	train	0.0014320791681689115	45.058902754742235	0.7269098012118358
396.0	396.0	train	7.23562757972127E-4	16.503661182479497	0.48097080060749997
397.0	397.0	train	0.0014132208752132738	43.29755116821683	0.7222020093112267
398.0	398.0	train	1.2781388335320987E-4	4.591624260624868	0.10938501344404405
399.0	399.0	train	0.001405843453188617	42.875433661455205	0.7203382987306796
400.0	400.0	train	4.509285208031878E-4	11.039851962695638	0.3354833500695886
401.0	401.0	train	6.74151005016002E-4	15.38231684188241	0.45719829063591844
402.0	402.0	train	0.0010099811391888433	23.83508012578456	0.5996387736359796
403.0	403.0	train	0.001281350254240411	35.61634564588048	0.6869339950381868
404.0	404.0	train	1.2659181462224892E-4	4.554579092041398	0.10839801116853309
405.0	405.0	train	0.0013160069107504874	37.31189977997001	0.6966148039979339
406.0	406.0	train	0.0013552413350111456	39.827604000753645	0.707213558312811
407.0	407.0	train	2.6829646085454545E-4	7.501761640658295	0.21586045542091792
408.0	408.0	train	0.0014027051765014243	42.59334217753888	0.7195417102875048
409.0	409.0	train	4.893931855873905E-4	11.594827964742802	0.35825065278081314
410.0	410.0	train	4.3894743613804606E-4	10.817922785867406	0.3282280710897467
411.0	411.0	train	6.425631853201701E-5	3.0526794258733942	0.056574788312716895
412.0	412.0	train	0.0016749835511521175	61.59362087301145	0.7808738140414542
413.0	413.0	train	4.733959200374021E-4	11.392574221967081	0.34887815394051713
414.0	414.0	train	0.0013498239079396837	39.2017163962762	0.7057724299709682
415.0	415.0	train	0.0013952584923966906	42.03377526819061	0.7176424276341773
416.0	416.0	train	0.0013753387418795823	40.53875970881427	0.7124984198535617
417.0	417.0	train	1.2298858500658737E-4	4.470241034335019	0.10548149561888387
418.0	418.0	train	0.0014586175457266658	46.682037991694465	0.7334000288472169
419.0	419.0	train	0.0012425770417948767	32.918492883602774	0.6757367039153164
420.0	420.0	train	5.452518727905142E-4	12.614281540577883	0.3899318072992859
421.0	421.0	train	6.236776580952368E-4	14.26980974325632	0.4317905057030017
422.0	422.0	train	6.149881974419004E-4	14.065709541257743	0.4272978350257871
423.0	423.0	train	6.00947729151521E-4	13.88616091582675	0.41996336676726553
424.0	424.0	train	6.668447452516607E-4	15.306973379008536	0.4535919475770166
425.0	425.0	train	7.745476793242578E-4	17.860415869298553	0.504409302403021
426.0	426.0	train	4.205413741352567E-4	10.469655727462113	0.31692745178338566
427.0	427.0	train	7.131700252562228E-4	16.02540486779209	0.476058776039453
428.0	428.0	train	2.793391065791528E-4	7.768717700169708	0.2236693038850922
429.0	429.0	train	3.427594109450196E-4	8.868224437765171	0.2670348807043038
430.0	430.0	train	4.530468420161777E-5	2.48816979527923	0.04022992342833476
431.0	431.0	train	1.4848615484070693E-4	5.066387022368053	0.1259163525805922
432.0	432.0	train	7.570595216841617E-4	17.316883987105207	0.49649148330415305
433.0	433.0	train	6.918815963642903E-4	15.601428724828489	0.46585138690419836
434.0	434.0	train	2.5315556710955856E-4	7.235787572327243	0.20502567448372355
435.0	435.0	train	4.74602035393489E-4	11.416057102508002	0.34958954064847736
436.0	436.0	train	7.611223043805567E-4	17.44542555306218	0.4983421280211012
437.0	437.0	train	1.015553157497176E-4	3.9362654088787976	0.08793482042643619
438.0	438.0	train	0.0011144555390709425	27.177369568818694	0.6358092768741914
439.0	439.0	train	4.4382009748940364E-4	10.908180534050738	0.3311882736757712
440.0	440.0	train	0.0015501446194893544	53.392982080331954	0.7546233219462615
441.0	441.0	train	2.727540213376233E-5	1.8437447118949901	0.024417778265327983
442.0	442.0	train	3.7919582991155666E-4	9.632517987436414	0.2908448961969151
443.0	443.0	train	2.428908816580891E-4	7.0911898605151364	0.19759526942433459
444.0	444.0	train	2.38251854324144E-4	7.025840294696123	0.19421442082254126
445.0	445.0	train	0.0018188845858538728	73.32604558925674	0.8076677702781427
446.0	446.0	train	0.0015014622971944807	48.812531537792765	0.7435542060871402
447.0	447.0	train	0.0015582841658054482	53.85889916314133	0.7564268566827271
448.0	448.0	train	6.246472700953333E-4	14.286500694152343	0.4322896287673854
449.0	449.0	train	5.147641548084636E-4	12.036213188815752	0.37283915808812906
450.0	450.0	train	5.077719378540637E-4	11.753915322061808	0.3688520071389263
451.0	451.0	train	0.0017557710921266144	68.78841962063595	0.7963451530543829
452.0	452.0	train	0.001892418108924118	78.82848325192369	0.820068227422066
453.0	453.0	train	6.574775075937271E-4	15.131725230800365	0.4489332396608017
454.0	454.0	train	7.980356151429315E-4	18.56186952014435	0.5148479811584084
455.0	455.0	train	8.780127255211156E-4	20.5796314755209	0.5487706763054108
456.0	456.0	train	6.52689414429978E-4	15.042146585415558	0.44653660697856656
457.0	457.0	train	0.001161210668335134	28.851418816918898	0.6509198439410697
458.0	458.0	train	1.847624229499359E-4	5.763607431781962	0.15418777291356567
459.0	459.0	train	0.0010560540297482647	25.28650365852909	0.6160127222316107
460.0	460.0	train	0.00129250643571407	35.95530287423778	0.6900835534980971
461.0	461.0	train	0.0015305207924019638	51.207547520775265	0.7502200363029838
462.0	462.0	train	0.0015784148472879306	56.37157334587111	0.7608306200691756
463.0	463.0	train	0.0019873606396750222	82.8934590780225	0.8349039611347793
464.0	464.0	train	0.0018339819902133342	74.84713616940763	0.8102816067495023
465.0	465.0	train	0.0011646210362032633	28.98286604335858	0.6519971704716693
466.0	466.0	train	8.646888043219912E-4	20.257515042269787	0.5432885849149935
467.0	467.0	train	0.0017618524713112274	69.35079850847588	0.7974645715954443
468.0	468.0	train	0.0013451532479950628	38.612195489625414	0.7045242616522317
469.0	469.0	train	0.001828596614002827	74.35061517110915	0.8093533293083395
470.0	470.0	train	0.0011064965214276697	26.80860935126032	0.6331726560047335
471.0	471.0	train	0.0010149052540242172	24.037362360702804	0.6014215768847994
472.0	472.0	train	0.001375003760429628	40.509197001585825	0.7124111189156884
473.0	473.0	train	0.0012560622636999122	33.817313273779085	0.679675799852584
474.0	474.0	train	0.001361994656783077	40.3360486964158	0.7090001773193055
475.0	475.0	train	0.0017124264442193182	65.55503562850632	0.7881853291508301
476.0	476.0	train	0.0012949220581978994	36.12912447336621	0.6907613359836312
477.0	477.0	train	0.0013784852077748442	40.80345966557371	0.7133171412554236
478.0	478.0	train	0.0014276827198345572	44.576884622737346	0.7258194519745995
479.0	479.0	train	0.0012307697077428713	32.31678617964705	0.6722479728004669
480.0	480.0	train	9.822192100261157E-4	22.57343009113761	0.5894371591031392
481.0	481.0	train	0.0015647109992840127	54.63956740986615	0.7578415235612305
482.0	482.0	train	0.0016551611660998338	60.09368234136073	0.7769014480930666
483.0	483.0	train	0.0021524984020402666	90.14484251598677	0.857853799388649
484.0	484.0	train	0.0020466153589135984	85.31611474219669	0.8435365662762567
485.0	485.0	train	0.0014835525646397748	47.88513909198645	0.7393575223441806
486.0	486.0	train	0.0016895506533955102	63.110139156082454	0.7837478727994782
487.0	487.0	train	0.00200349650453857	83.89090746863415	0.8373008564386246
488.0	488.0	train	0.0016385560327425825	59.10326449892096	0.7735184383097318
489.0	489.0	train	0.0014147358372549876	43.431168061271656	0.722583184577837
490.0	490.0	train	0.0017816711706287972	70.67001714298951	0.801070137729034
491.0	491.0	train	0.0013155361239507526	37.28007883671252	0.6964853238141611
492.0	492.0	train	0.0013544135563703882	39.62754495501007	0.7069938127629811
493.0	493.0	train	0.0015387237136075835	52.288906745968895	0.7520701768053423
494.0	494.0	train	9.829043795242683E-4	22.598304884771878	0.5896920385441979
495.0	495.0	train	1.1138675719077176E-4	4.26224819011284	0.09602580872745181
496.0	496.0	train	0.001044507316756132	24.758937188363117	0.6119730913958282
497.0	497.0	train	0.0012419736730286516	32.81360055773439	0.6755593293443192
498.0	498.0	train	0.0017463686685316997	68.06342851088738	0.7946022294516073
499.0	499.0	train	0.0014558236430665813	46.594857268968106	0.7327240807680406
500.0	500.0	train	0.0016059166891596213	57.800763976675135	0.7667184866516262
501.0	501.0	train	8.025163712244725E-4	18.656517965115256	0.5168142349563789
502.0	502.0	train	0.0013254166886579313	37.781309511664	0.6991912148860016
503.0	503.0	train	0.001109214669235776	27.03062295861061	0.634075248896194
504.0	504.0	train	0.0012385181351287535	32.53110733792425	0.6745416213225421
505.0	505.0	train	0.0010165848926423334	24.076549183693235	0.6020278818083565
506.0	506.0	train	0.001170297848369375	29.31829474630936	0.6537830925802387
507.0	507.0	train	7.234800377764796E-4	16.498474156994586	0.4809318860935684
508.0	508.0	train	7.055695139156353E-4	15.848356568805777	0.47243706263819585
509.0	509.0	train	0.0013261312248189932	37.81028069770089	0.699385959786429
510.0	510.0	train	0.0012461985152418156	33.310540237806265	0.6767992861200595
511.0	511.0	train	0.0011727157579296621	29.552470579970088	0.6545409797069486
512.0	512.0	train	1.9700765779364518E-4	6.012356465438748	0.1635230091517873
513.0	513.0	train	8.919816051282002E-4	20.756719997140966	0.5544474890165465
514.0	514.0	train	5.090164846122053E-4	11.808930747721737	0.36956353104071094
